# Helotiales fungi as potential nutritional partners for non-mycorrhizal plants: a machine learning and experimental approach

**DOI:** 10.64898/2026.03.23.710836

**Authors:** Pauline Bruyant, Lauren M. Gillespie, Jeanne Doré, Pierre Emmanuel Courty, Yvan Moënne-Loccoz, Juliana Almario

## Abstract

**Background:** Most land plants depend on the ancestral arbuscular mycorrhizal (AM) symbiosis for phosphorus (P) acquisition. However, several plant lineages have independently lost this symbiosis, raising fundamental questions about how these ‘non-mycorrhizal’ plants meet their nutritional requirements without this crucial partnership.

**Results:** Comparative genomic analyses confirmed that Cyperaceae, Caryophyllaceae, and Brassicaceae lack genes essential for AM symbiosis, indicating that these lineages independently abandoned this association 90–122 million years ago. Field surveys of 42 wild populations across seven sites revealed that while non-mycorrhizal plants generally maintain shoot P levels comparable to those in AM neighbors, lower shoot P levels can be observed in low P soils.

To identify fungal taxa potentially associated with P nutrition in non-mycorrhizal plants, we applied a machine-learning approach to predict plant P-accumulation from root microbiome composition. The model explained substantial variance in plant P-accumulation (57-69%), and identified 85 fungal taxa as key predictors of shoot P-accumulation, predominantly belonging to the Helotiales (28%) and Pleosporales (23%) orders.

Experimental validation of two phylogenetically distant Helotiales lineages (*Tetracladium maxilliforme* OTU29 and Helotiales sp. OTU7), using isotopic tracing, demonstrated their capacity to enhance plant growth and transfer P (and N) to their native non-mycorrhizal hosts under P-limiting conditions.

**Conclusions:** Our findings suggest that non-mycorrhizal plants engage in nutritional partnerships with diverse Helotiales lineages that could collectively contribute to their mineral nutrition. However, given the widespread distribution of these Helotiales fungi, including in roots of AM plants, they may play a broader role in plant nutrition, i.e. also in mycorrhizal hosts. This study provides proof of concept for a novel framework integrating machine-learning predictions with experimental validation to identify functionally important microbial partnerships in natural plant communities.
