## Supplementary Tables 7-8 for "Helotiales fungi as potential nutritional partners for non-mycorrhizal plants: a machine learning and experimental approach"

### Sheet: info
Table S7. Mean out of bag error in RF classification models.
Table S8. Mean of squared residuals for each iteration in RF regression models.

### Sheet: Tab. S7
Table S7. Mean out of bag error in RF classification models.
Dataset	Alpine sites										Lowland sites
Iteration	Iteration 1	Iteration 2	Iteration 3	Iteration 4	Iteration 5	Iteration 6	Iteration 7	Iteration 8	Iteration 9	Iteration 10	Iteration 1	Iteration 2	Iteration 3	Iteration 4	Iteration 5	Iteration 6	Iteration 7	Iteration 8	Iteration 9	Iteration 10
Subset 1	0.200393	0.170613	0.173472	0.217181	0.217766	0.226104	0.182244	0.18296	0.231589	0.208838	0.204134	0.3125	0.138716	0.239648	0.29398	0.221014	0.272727	0.263307	0.228941	0.173395
Subset 2	0.183001	0.17438	0.238312	0.203788	0.165103	0.131451	0.188069	0.22686	0.196592	0.2529	0.252381	0.268558	0.264271	0.252907	0.231571	0.236968	0.275106	0.209524	0.206924	0.180276
Subset 3	0.174077	0.199637	0.202338	0.182698	0.139292	0.227603	0.160291	0.202179	0.222727	0.224879	0.209524	0.197619	0.256349	0.242857	0.242553	0.231746	0.267628	0.187302	0.286734	0.253436
Subset 4	0.200544	0.235027	0.157104	0.200091	0.19147	0.143182	0.191168	0.191889	0.217635	0.209091	0.299419	0.309725	0.241543	0.21875	0.200689	0.218288	0.254808	0.286998	0.229651	0.253968
Subset 5	0.215433	0.195341	0.240442	0.173214	0.163793	0.155219	0.215517	0.165477	0.199405	0.155172	0.266667	0.244444	0.266667	0.188494	0.288319	0.230952	0.186508	0.314687	0.278571	0.241279

### Sheet: Tab. S8
Table S8. Mean of squared residuals for each iteration in RF regression models.
Dataset	Alpine non-AM										Alpine AM										Lowland Non-AM										Lowland AM
Iteration	Iteration 1	Iteration 2	Iteration 3	Iteration 4	Iteration 5	Iteration 6	Iteration 7	Iteration 8	Iteration 9	Iteration 10	Iteration 1	Iteration 2	Iteration 3	Iteration 4	Iteration 5	Iteration 6	Iteration 7	Iteration 8	Iteration 9	Iteration 10	Iteration 1	Iteration 2	Iteration 3	Iteration 4	Iteration 5	Iteration 6	Iteration 7	Iteration 8	Iteration 9	Iteration 10	Iteration 1	Iteration 2	Iteration 3	Iteration 4	Iteration 5	Iteration 6	Iteration 7	Iteration 8	Iteration 9	Iteration 10
Subset 1	13822.9	12029.3	9723.76	12457.2	13260.8	10654	11594.6	11413.8	11884.7	8937.01	17684.2	15104.3	15681.7	13862.7	18277.7	18942	19157.1	17998.6	17869.4	13214.8	584.766	559.945	578.896	340.138	583.82	524.329	456.734	532.711	451.761	460.111	976.62	946.687	940.371	738.069	716.29	920.82	1092.31	907.372	579.252	859.311
Subset 2	7940.21	11154.7	9422.56	9836.37	11543.4	12933.9	11313.1	12050.6	8409.48	9743.57	17210.4	14706.9	19242	20457	17342.2	13039.5	18485	12898.7	16547.3	18082	524.686	404.902	618.568	495.969	520.724	539.03	355.215	564.493	536.947	558.895	921.741	859.672	956.15	840.633	908.086	865.615	929.842	771.85	981.638	532.086
Subset 3	10873.6	11438.8	8869.01	10249	9881.82	11320	10543	11309.5	12039.3	13177.1	19253.8	20878.8	22154.4	19710.8	19637.7	17662.8	15245.6	19639.6	15414.2	19305.1	497.06	539.808	469.442	489.002	428.757	401.413	496.624	550.61	455.699	516.134	722.415	969.542	966.65	908.316	757.597	670.373	507.847	987.227	844.134	875.212
Subset 4	12028.7	10344.7	13487.2	12733.8	10196	11078.9	11959.9	11042	11390.8	11076.6	23494.5	19700.8	18835.2	18945.4	18251.6	18194.1	20031.8	14315.2	19583.2	16174.8	394.342	435.18	355.123	577.382	530.169	578.432	526.306	459.705	591.167	395.697	949.179	830.016	909.728	723.003	774.987	887.14	870.595	986.716	875.307	878.368
Subset 5	8869.16	15218.2	12180	12464.4	11608.1	9308.5	12281.6	11306.2	9883.4	11098.5	20092.5	21406.8	16229.4	20000.9	15462.6	18253.5	14047	19778.9	20254.8	17408.1	504.935	605.806	585.516	594.747	564.023	483.818	662.433	563.602	590.563	620.072	1092.85	477.929	657.042	897.058	911.785	870.293	903.411	485.436	800.014	820.741
