## Supplementary Tables 2-4 for "Helotiales fungi as potential nutritional partners for non-mycorrhizal plants: a machine learning and experimental approach"

### Sheet: info
Table S2. Soil physico-chemical characteristics of the seven sampling sites.
Table S3. Sites environmental properties and plant species sampled for each family. Species in bold were selected for isolation of fungal root endophytes.
Table S4. Plant samples characteristics.

### Sheet: Table S2
Table S2. Soil physico-chemical characteristics of the seven sampling sitesa.
Sites		La Doua	Pérouges	Commelle	Chamrousse	Clarée	Lautaret	Galibier
Coordinates		45°46'55.3"N 4°52'06.9"E	45°55'02.9"N 5°10'40.7"E	45°25'13.5"N 5°13'53.9"E	45°06'51.3"N 5°54'14.0"E	45°01'07.1"N 6°31'31.7"E	45°03'20.0"N 6°23'57.6"E	45°03'42.4"N 6°24'14.0"E
Altitude (m)		167	235	417	1957	2352	2504	2579
Clay (%)		22.1	23.1	20.7	30.6	17.6	29.2	25.2
Loam (%)		27.1	39.6	43.6	41.6	26.7	39.0	36.7
Sand (%)		50.8	37.3	35.6	27.6	55.8	31.9	38.1
Texture		Clay sandy loam	Clay loam sandy	Clay loam sandy	Clay loam sandy	Clay loam sandy	Clay loam sandy	Clay loam sandy
Structure		instable	instable	instable	instable	very instable	instable	instable
Asphixia risk		high	high	high	high	average to high	high	high
Cracking ability		weak to average	weak to average	weak to average	average to good	weak to average	average to good	average to good
pH water		7.91	6.3	5.61	5.82	5.8	6.98	6.39
pH KCl		7.42	5.95	5.31	5.39	4.52	6.51	5.65
Total limestone (g/Kg)		191	0	0	0	0	7	0
Organic Carbon (g/Kg)		31.6	30.1	37.7	74.1	45.3	38.5	21.3
Organic matter (g/Kg)		54.3	51.8	64.9	127.4	77.9	66.2	36.7
total Nitrogen (g/Kg)		3.1	3.2	4.1	6.5	3.2	3.9	2.1
C/N		10	9	8	11	13	9	10
Phosphate Olsen (g/Kg) b		0.042	0.025	0.1	0.017	0.017	0.013	0.004
Total P (g/Kg)		0.597	0.4	0.663	0.474	0.675	0.413	0.538
Potassium (g/Kg)		0.335	0.112	0.321	0.291	0.254	0.135	0.066
Calcium (g/Kg)		11.02	4.66	2.22	3.76	0.9	4.84	3.32
Magnesium (g/Kg)		0.231	0.211	0.255	1.56	0.095	0.102	0.05
CEC (cmol/Kg)		10.3	14.4	13.1	20.4	11.3	11.7	9.4
Saturation rate		100	100	75	100	37	100	100
Copper (mg/Kg)		5.78	1.93	2.61	1.95	0.73	6.37	2
Zinc (mg/Kg)		15.8	3.25	6.43	5.63	3.14	2.29	0.8
Manganese (mg/Kg)		14.9	80.2	58.2	31.4	42.5	27.9	37.6
Bore (mg/Kg)		1.16	0.51	0.72	0.3	0.15	0.26	0.19
a Analysis conducted by CESAR (Centre Scientifique Agricole Régional)
b Olsen method

### Sheet: Table S3
Table S3. Sites environmental properties and plant species sampled for each family.
Sites	Habitat	Geologic origin	Altitude (m)	Soil Polsen (mg/Kg)	Caryophyllaceae (Non-AM)	Asteraceae (AM)	Brassicaceae (Non-AM)	Ranunculaceae/ Geraniaceae (AM)	Cyperaceae (Non-AM)	Poaceae (AM)
La Doua (Dou)	Disturbed artificial terrain (fertilized)/ Urban meadow	Modern river alluvium	167	42	Silene latifolia	Crepis bursifolia	Sisymbrium officinale	Geranium molle	Carex spicata	Hordeum murinum
Pérouges (Per)	Agricultural meadow	River alluvium	235	25	Cerastium holosteoides	Lapsana communis	Alliaria petiolata	Geranium robertianum	Carex hirta	Dactylis glomerata
Commelle (Com)	Wet agricultural meadow	Fluvio-glacial alluvium	417	100	Stellaria graminea	Chamomilla recutita	Capsella bursa-pastoris	Geranium dissectum	Carex hirta	Agrostis capillaris
Chamrousse (Cha)	Alpine meadow	Basic metamorphic rocks	1957	17	Atocion rupestre	Pilosella officinarum	Biscutella laevigata	Geranium sylvaticum	Carex sempervirens	Nardus stricta
Clarée (Cla)	Weathered rock and outcrop meadow	Dolomitic rock	2352	17	Atocion rupestre	Jacobaea incana	Cardamine resedifolia	Pulsatilla vernalis	Carex sempervirens	Avenella flexuosa
Col du Lautaret (Lau)	Subalpine and alpine hygro-mesophile grassland	Rock glaciers, pseudo-moraines	2504	13	Silene acaulis	Leucanthemopsis alpina	Draba aizoides	Geranium sylvaticum	Carex curvula	Alopecurus gerardi
Col du Galibier (Gal)	Heavy-metal alpine grassland	Sandy limestones	2579	4	Minuartia verna	Taraxacum sp.	Arabis alpina	Anemone baldensis	Carex sempervirens	Poa alpina

### Sheet: Table S4
Table S4. Plant samples characteristics.
Sample	Species	Site	Biome	Plant Family	Status	Dry shoot weight (g)	Shoot P content (mg)	Shoot P concentration (mg/g of dry weight)	Soil Polsen (mg/kg)	P accumulation ([Shoot P]/[Soil POlsen])
Cha1Ast1	Pilosella officinarum	Chamrousse	Alpine	Asteraceae	Mycorrhizal	0.107	0.12198	1.14	0.017	67.0588
Cha1Ast2	Pilosella officinarum	Chamrousse	Alpine	Asteraceae	Mycorhizal	0.1523	0.194944	1.28	0.017	75.2941
Cha1Ast3	Pilosella officinarum	Chamrousse	Alpine	Asteraceae	Mycorhizal	0.0746	0.083552	1.12	0.017	65.8824
Cha1Ast4	Pilosella officinarum	Chamrousse	Alpine	Asteraceae	Mycorhizal	0.4642	0.403854	0.87	0.017	51.1765
Cha1Ast5	Pilosella officinarum	Chamrousse	Alpine	Asteraceae	Mycorhizal	0.2034	0.178992	0.88	0.017	51.7647
Cha1Ast6	Pilosella officinarum	Chamrousse	Alpine	Asteraceae	Mycorhizal	0.3103	0.325815	1.05	0.017	61.7647
Cha1Bra1	Biscutella laevigata	Chamrousse	Alpine	Brassicaceae	Non-mycorhizal	0.5227	1.85036	3.54	0.017	208.235
Cha1Bra2	Biscutella laevigata	Chamrousse	Alpine	Brassicaceae	Non-mycorhizal	0.2143	0.454316	2.12	0.017	124.706
Cha1Bra3	Biscutella laevigata	Chamrousse	Alpine	Brassicaceae	Non-mycorhizal	0.1868	0.24284	1.3	0.017	76.4706
Cha1Bra4	Biscutella laevigata	Chamrousse	Alpine	Brassicaceae	Non-mycorhizal	0.3045	0.87696	2.88	0.017	169.412
Cha1Bra5	Biscutella laevigata	Chamrousse	Alpine	Brassicaceae	Non-mycorhizal	0.3849	1.32791	3.45	0.017	202.941
Cha1Bra6	Biscutella laevigata	Chamrousse	Alpine	Brassicaceae	Non-mycorhizal	0.5787	1.31365	2.27	0.017	133.529
Cha1Car1	Atocion rupestre	Chamrousse	Alpine	Caryophyllaceae	Non-mycorhizal	0.1045	0.101365	0.97	0.017	57.0588
Cha1Car2	Atocion rupestre	Chamrousse	Alpine	Caryophyllaceae	Non-mycorhizal	0.2435	0.25324	1.04	0.017	61.1765
Cha1Car3	Atocion rupestre	Chamrousse	Alpine	Caryophyllaceae	Non-mycorhizal	0.0537	0.077328	1.44	0.017	84.7059
Cha1Car4	Atocion rupestre	Chamrousse	Alpine	Caryophyllaceae	Non-mycorhizal	0.0691	0.067718	0.98	0.017	57.6471
Cha1Car5	Atocion rupestre	Chamrousse	Alpine	Caryophyllaceae	Non-mycorhizal	0.0696	0.070296	1.01	0.017	59.4118
Cha1Car6	Atocion rupestre	Chamrousse	Alpine	Caryophyllaceae	Non-mycorhizal	0.0797	0.094046	1.18	0.017	69.4118
Cha1Cyp1	Carex sempervirens	Chamrousse	Alpine	Cyperaceae	Non-mycorhizal	0.4605	0.46971	1.02	0.017	60
Cha1Cyp2	Carex sempervirens	Chamrousse	Alpine	Cyperaceae	Non-mycorhizal	0.6418	0.763742	1.19	0.017	70
Cha1Cyp3	Carex sempervirens	Chamrousse	Alpine	Cyperaceae	Non-mycorhizal	0.6527	0.685335	1.05	0.017	61.7647
Cha1Cyp4	Carex sempervirens	Chamrousse	Alpine	Cyperaceae	Non-mycorhizal	0.474	0.53562	1.13	0.017	66.4706
Cha1Cyp5	Carex sempervirens	Chamrousse	Alpine	Cyperaceae	Non-mycorhizal	0.9324	0.88578	0.95	0.017	55.8824
Cha1Cyp6	Carex sempervirens	Chamrousse	Alpine	Cyperaceae	Non-mycorhizal	1.3641	1.09128	0.8	0.017	47.0588
Cha1Ger1	Geranium sylvaticum	Chamrousse	Alpine	Geraniaceae	Mycorhizal	0.5154	1.21119	2.35	0.017	138.235
Cha1Ger2	Geranium sylvaticum	Chamrousse	Alpine	Geraniaceae	Mycorhizal	1	1.64	1.64	0.017	96.4706
Cha1Ger3	Geranium sylvaticum	Chamrousse	Alpine	Geraniaceae	Mycorhizal	0.8396	1.64562	1.96	0.017	115.294
Cha1Ger4	Geranium sylvaticum	Chamrousse	Alpine	Geraniaceae	Mycorhizal	2.2976	4.08973	1.78	0.017	104.706
Cha1Ger5	Geranium sylvaticum	Chamrousse	Alpine	Geraniaceae	Mycorhizal	1.2289	1.6713	1.36	0.017	80
Cha1Ger6	Geranium sylvaticum	Chamrousse	Alpine	Geraniaceae	Mycorhizal	1.326	3.40782	2.57	0.017	151.176
Cha1Poa1	Nardus stricta	Chamrousse	Alpine	Poaceae	Mycorhizal	0.8236	0.749476	0.91	0.017	53.5294
Cha1Poa2	Nardus stricta	Chamrousse	Alpine	Poaceae	Mycorhizal	0.6608	0.502208	0.76	0.017	44.7059
Cha1Poa3	Nardus stricta	Chamrousse	Alpine	Poaceae	Mycorhizal	0.5709	0.336831	0.59	0.017	34.7059
Cha1Poa4	Nardus stricta	Chamrousse	Alpine	Poaceae	Mycorhizal	2.0683	1.32371	0.64	0.017	37.6471
Cha1Poa5	Nardus stricta	Chamrousse	Alpine	Poaceae	Mycorhizal	1.2377	0.86639	0.7	0.017	41.1765
Cha1Poa6	Nardus stricta	Chamrousse	Alpine	Poaceae	Mycorhizal	1.9188	1.63098	0.85	0.017	50
Cla1Ast1	Jacobaea incana	Clarée	Alpine	Asteraceae	Mycorhizal	0.4594	0.611002	1.33	0.017	78.2353
Cla1Ast2	Jacobaea incana	Clarée	Alpine	Asteraceae	Mycorhizal	0.2509	0.308607	1.23	0.017	72.3529
Cla1Ast3	Jacobaea incana	Clarée	Alpine	Asteraceae	Mycorhizal	0.3904	0.70272	1.8	0.017	105.882
Cla1Ast4	Jacobaea incana	Clarée	Alpine	Asteraceae	Mycorhizal	0.4942	0.533736	1.08	0.017	63.5294
Cla1Ast5	Jacobaea incana	Clarée	Alpine	Asteraceae	Mycorhizal	0.2905	0.357315	1.23	0.017	72.3529
Cla1Ast6	Jacobaea incana	Clarée	Alpine	Asteraceae	Mycorhizal	0.1059	0.130257	1.23	0.017	72.3529
Cla1Bra1	Cardamine resedifolia	Clarée	Alpine	Brassicaceae	Non-mycorhizal	0.4309	0.771311	1.79	0.017	105.294
Cla1Bra2	Cardamine resedifolia	Clarée	Alpine	Brassicaceae	Non-mycorhizal	0.2125	0.323	1.52	0.017	89.4118
Cla1Bra3	Cardamine resedifolia	Clarée	Alpine	Brassicaceae	Non-mycorhizal	0.1857	0.484677	2.61	0.017	153.529
Cla1Bra4	Cardamine resedifolia	Clarée	Alpine	Brassicaceae	Non-mycorhizal	0.1943	0.361398	1.86	0.017	109.412
Cla1Bra5	Cardamine resedifolia	Clarée	Alpine	Brassicaceae	Non-mycorhizal	0.1043	0.119945	1.15	0.017	67.6471
Cla1Bra6	Cardamine resedifolia	Clarée	Alpine	Brassicaceae	Non-mycorhizal	0.1957	0.360088	1.84	0.017	108.235
Cla1Car1	Atocion rupestre	Clarée	Alpine	Caryophyllaceae	Non-mycorhizal	0.3605	0.55517	1.54	0.017	90.5882
Cla1Car2	Atocion rupestre	Clarée	Alpine	Caryophyllaceae	Non-mycorhizal	0.0949	0.137605	1.45	0.017	85.2941
Cla1Car3	Atocion rupestre	Clarée	Alpine	Caryophyllaceae	Non-mycorhizal	0.1763	0.491877	2.79	0.017	164.118
Cla1Car4	Atocion rupestre	Clarée	Alpine	Caryophyllaceae	Non-mycorhizal	0.1438	0.283286	1.97	0.017	115.882
Cla1Car5	Atocion rupestre	Clarée	Alpine	Caryophyllaceae	Non-mycorhizal	0.1838	0.30327	1.65	0.017	97.0588
Cla1Car6	Atocion rupestre	Clarée	Alpine	Caryophyllaceae	Non-mycorhizal	0.0492	0.101844	2.07	0.017	121.765
Cla1Cyp1	Carex sempervirens	Clarée	Alpine	Cyperaceae	Non-mycorhizal	0.2384	0.157344	0.66	0.017	38.8235
Cla1Cyp2	Carex sempervirens	Clarée	Alpine	Cyperaceae	Non-mycorhizal	0.2209	0.156839	0.71	0.017	41.7647
Cla1Cyp3	Carex sempervirens	Clarée	Alpine	Cyperaceae	Non-mycorhizal	0.14	0.0896	0.64	0.017	37.6471
Cla1Cyp4	Carex sempervirens	Clarée	Alpine	Cyperaceae	Non-mycorhizal	0.2615	0.154285	0.59	0.017	34.7059
Cla1Cyp5	Carex sempervirens	Clarée	Alpine	Cyperaceae	Non-mycorhizal	0.2574	0.144144	0.56	0.017	32.9412
Cla1Cyp6	Carex sempervirens	Clarée	Alpine	Cyperaceae	Non-mycorhizal	0.8045	0.458565	0.57	0.017	33.5294
Cla1Poa1	Avenella flexuosa	Clarée	Alpine	Poaceae	Mycorhizal	0.0928	0.095584	1.03	0.017	60.5882
Cla1Poa2	Avenella flexuosa	Clarée	Alpine	Poaceae	Mycorhizal	0.0396	0.060192	1.52	0.017	89.4118
Cla1Poa3	Avenella flexuosa	Clarée	Alpine	Poaceae	Mycorhizal	0.0502	0.06024	1.2	0.017	70.5882
Cla1Poa4	Avenella flexuosa	Clarée	Alpine	Poaceae	Mycorhizal	0.0985	0.119185	1.21	0.017	71.1765
Cla1Poa5	Avenella flexuosa	Clarée	Alpine	Poaceae	Mycorhizal	0.1118	0.12298	1.1	0.017	64.7059
Cla1Poa6	Avenella flexuosa	Clarée	Alpine	Poaceae	Mycorhizal	0.0472	0.05664	1.2	0.017	70.5882
Cla1Ren1	Pulsatilla vernalis	Clarée	Alpine	Ranunculaceae	Mycorhizal	0.8737	1.16202	1.33	0.017	78.2353
Cla1Ren2	Pulsatilla vernalis	Clarée	Alpine	Ranunculaceae	Mycorhizal	0.1635	0.250155	1.53	0.017	90
Cla1Ren3	Pulsatilla vernalis	Clarée	Alpine	Ranunculaceae	Mycorhizal	1.9685	2.93307	1.49	0.017	87.6471
Cla1Ren4	Pulsatilla vernalis	Clarée	Alpine	Ranunculaceae	Mycorhizal	0.573	0.79647	1.39	0.017	81.7647
Cla1Ren5	Pulsatilla vernalis	Clarée	Alpine	Ranunculaceae	Mycorhizal	0.5479	0.71227	1.3	0.017	76.4706
Cla1Ren6	Pulsatilla vernalis	Clarée	Alpine	Ranunculaceae	Mycorhizal	0.4506	0.441588	0.98	0.017	57.6471
Com1Ast1	Chamomilla recutita	Commelle	Lowland	Asteraceae	Mycorhizal	3.4493	12.8659	3.73	0.1	37.3
Com1Ast2	Chamomilla recutita	Commelle	Lowland	Asteraceae	Mycorhizal	2.0401	7.67078	3.76	0.1	37.6
Com1Ast3	Chamomilla recutita	Commelle	Lowland	Asteraceae	Mycorhizal	0.5257	2.22897	4.24	0.1	42.4
Com1Ast4	Chamomilla recutita	Commelle	Lowland	Asteraceae	Mycorhizal	1.2346	6.06189	4.91	0.1	49.1
Com1Ast5	Chamomilla recutita	Commelle	Lowland	Asteraceae	Mycorhizal	0.7321	1.49348	2.04	0.1	20.4
Com1Ast6	Chamomilla recutita	Commelle	Lowland	Asteraceae	Mycorhizal	1.3411	6.96031	5.19	0.1	51.9
Com1Bra1	Capsella bursa-pastoris	Commelle	Lowland	Brassicaceae	Non-mycorhizal	0.2023	0.782901	3.87	0.1	38.7
Com1Bra2	Capsella bursa-pastoris	Commelle	Lowland	Brassicaceae	Non-mycorhizal	0.108	0.51408	4.76	0.1	47.6
Com1Bra3	Capsella bursa-pastoris	Commelle	Lowland	Brassicaceae	Non-mycorhizal	0.1011	0.27297	2.7	0.1	27
Com1Bra4	Capsella bursa-pastoris	Commelle	Lowland	Brassicaceae	Non-mycorhizal	0.0626	0.246644	3.94	0.1	39.4
Com1Bra5	Capsella bursa-pastoris	Commelle	Lowland	Brassicaceae	Non-mycorhizal	0.0887	0.258117	2.91	0.1	29.1
Com1Bra6	Capsella bursa-pastoris	Commelle	Lowland	Brassicaceae	Non-mycorhizal	0.1248	0.404352	3.24	0.1	32.4
Com1Car1	Stellaria graminea	Commelle	Lowland	Caryophyllaceae	Non-mycorhizal	0.0581	0.127239	2.19	0.1	21.9
Com1Car2	Stellaria graminea	Commelle	Lowland	Caryophyllaceae	Non-mycorhizal	0.0919	0.242616	2.64	0.1	26.4
Com1Car3	Stellaria graminea	Commelle	Lowland	Caryophyllaceae	Non-mycorhizal	0.1277	0.326912	2.56	0.1	25.6
Com1Car4	Stellaria graminea	Commelle	Lowland	Caryophyllaceae	Non-mycorhizal	0.117	0.39546	3.38	0.1	33.8
Com1Car5	Stellaria graminea	Commelle	Lowland	Caryophyllaceae	Non-mycorhizal	0.0508	0.082804	1.63	0.1	16.3
Com1Car6	Stellaria graminea	Commelle	Lowland	Caryophyllaceae	Non-mycorhizal	0.0392	0.0686	1.75	0.1	17.5
Com1Cyp1	Carex hirta	Commelle	Lowland	Cyperaceae	Non-mycorhizal	0.5597	0.582088	1.04	0.1	10.4
Com1Cyp2	Carex hirta	Commelle	Lowland	Cyperaceae	Non-mycorhizal	0.4277	0.573118	1.34	0.1	13.4
Com1Cyp3	Carex hirta	Commelle	Lowland	Cyperaceae	Non-mycorhizal	1.305	1.84005	1.41	0.1	14.1
Com1Cyp4	Carex hirta	Commelle	Lowland	Cyperaceae	Non-mycorhizal	0.9296	1.79413	1.93	0.1	19.3
Com1Cyp5	Carex hirta	Commelle	Lowland	Cyperaceae	Non-mycorhizal	1.1542	1.90443	1.65	0.1	16.5
Com1Cyp6	Carex hirta	Commelle	Lowland	Cyperaceae	Non-mycorhizal	0.7075	1.20275	1.7	0.1	17
Com1Ger1	Geranium dissectum	Commelle	Lowland	Geraniaceae	Mycorhizal	0.0302	0.176368	5.84	0.1	58.4
Com1Ger2	Geranium dissectum	Commelle	Lowland	Geraniaceae	Mycorhizal	0.0391	0.200192	5.12	0.1	51.2
Com1Ger3	Geranium dissectum	Commelle	Lowland	Geraniaceae	Mycorhizal	0.0497	0.230608	4.64	0.1	46.4
Com1Ger4	Geranium dissectum	Commelle	Lowland	Geraniaceae	Mycorhizal	0.0453	0.19479	4.3	0.1	43
Com1Ger5	Geranium dissectum	Commelle	Lowland	Geraniaceae	Mycorhizal	0.0924	0.659736	7.14	0.1	71.4
Com1Ger6	Geranium dissectum	Commelle	Lowland	Geraniaceae	Mycorhizal	0.1064	0.591584	5.56	0.1	55.6
Com1Poa1	Agrostis capillaris	Commelle	Lowland	Poaceae	Mycorhizal	0.1025	0.15785	1.54	0.1	15.4
Com1Poa2	Agrostis capillaris	Commelle	Lowland	Poaceae	Mycorhizal	0.2325	0.38595	1.66	0.1	16.6
Com1Poa3	Agrostis capillaris	Commelle	Lowland	Poaceae	Mycorhizal	0.2353	0.265889	1.13	0.1	11.3
Com1Poa4	Agrostis capillaris	Commelle	Lowland	Poaceae	Mycorhizal	0.346	0.5363	1.55	0.1	15.5
Com1Poa5	Agrostis capillaris	Commelle	Lowland	Poaceae	Mycorhizal	0.5104	0.801328	1.57	0.1	15.7
Com1Poa6	Agrostis capillaris	Commelle	Lowland	Poaceae	Mycorhizal	0.1716	0.229944	1.34	0.1	13.4
Doua1Ast1	Crepis bursifolia	La Doua	Lowland	Asteraceae	Mycorhizal	4.3769	21.7532	4.97	0.042	118.333
Doua1Ast2	Crepis bursifolia	La Doua	Lowland	Asteraceae	Mycorhizal	5.0612	32.1892	6.36	0.042	151.429
Doua1Ast3	Crepis bursifolia	La Doua	Lowland	Asteraceae	Mycorhizal	4.3041	19.6267	4.56	0.042	108.571
Doua1Ast4	Crepis bursifolia	La Doua	Lowland	Asteraceae	Mycorhizal	5.6963	26.7726	4.7	0.042	111.905
Doua1Ast5	Crepis bursifolia	La Doua	Lowland	Asteraceae	Mycorhizal	5.7048	32.061	5.62	0.042	133.81
Doua1Ast6	Crepis bursifolia	La Doua	Lowland	Asteraceae	Mycorhizal	2.2393	11.3309	5.06	0.042	120.476
Doua1Bra1	Sisymbrium officinale	La Doua	Lowland	Brassicaceae	Non-mycorhizal	0.9108	4.52668	4.97	0.042	118.333
Doua1Bra2	Sisymbrium officinale	La Doua	Lowland	Brassicaceae	Non-mycorhizal	5.8023	24.0795	4.15	0.042	98.8095
Doua1Bra3	Sisymbrium officinale	La Doua	Lowland	Brassicaceae	Non-mycorhizal	1.4023	4.19288	2.99	0.042	71.1905
Doua1Bra4	Sisymbrium officinale	La Doua	Lowland	Brassicaceae	Non-mycorhizal	3.5777	13.0228	3.64	0.042	86.6667
Doua1Bra5	Sisymbrium officinale	La Doua	Lowland	Brassicaceae	Non-mycorhizal	0.6604	1.34722	2.04	0.042	48.5714
Doua1Bra6	Sisymbrium officinale	La Doua	Lowland	Brassicaceae	Non-mycorhizal	1.7959	5.71096	3.18	0.042	75.7143
Doua1Car1	Silene latifolia	La Doua	Lowland	Caryophyllaceae	Non-mycorhizal	1.5058	5.8425	3.88	0.042	92.381
Doua1Car2	Silene latifolia	La Doua	Lowland	Caryophyllaceae	Non-mycorhizal	1.2183	3.1554	2.59	0.042	61.6667
Doua1Car3	Silene latifolia	La Doua	Lowland	Caryophyllaceae	Non-mycorhizal	3.6292	13.8273	3.81	0.042	90.7143
Doua1Car4	Silene latifolia	La Doua	Lowland	Caryophyllaceae	Non-mycorhizal	3.1218	20.3229	6.51	0.042	155
Doua1Car5	Silene latifolia	La Doua	Lowland	Caryophyllaceae	Non-mycorhizal	2.2706	4.97261	2.19	0.042	52.1429
Doua1Car6	Silene latifolia	La Doua	Lowland	Caryophyllaceae	Non-mycorhizal	0.5804	1.3117	2.26	0.042	53.8095
Doua1Cyp1	Carex spicata	La Doua	Lowland	Cyperaceae	Non-mycorhizal	0.5291	0.714285	1.35	0.042	32.1429
Doua1Cyp2	Carex spicata	La Doua	Lowland	Cyperaceae	Non-mycorhizal	0.2629	0.383834	1.46	0.042	34.7619
Doua1Cyp3	Carex spicata	La Doua	Lowland	Cyperaceae	Non-mycorhizal	0.3522	0.644526	1.83	0.042	43.5714
Doua1Cyp4	Carex spicata	La Doua	Lowland	Cyperaceae	Non-mycorhizal	1.1836	2.46189	2.08	0.042	49.5238
Doua1Cyp5	Carex divulsa	La Doua	Lowland	Cyperaceae	Non-mycorhizal	0.2373	0.564774	2.38	0.042	56.6667
Doua1Cyp6	Carex divulsa	La Doua	Lowland	Cyperaceae	Non-mycorhizal	0.4396	0.90118	2.05	0.042	48.8095
Doua1Cyp7	Carex spicata	La Doua	Lowland	Cyperaceae	Non-mycorhizal	0.6072	0.752928	1.24	0.042	29.5238
Doua1Ger1	Geranium molle	La Doua	Lowland	Geraniaceae	Mycorhizal	0.4655	3.18402	6.84	0.042	162.857
Doua1Ger2	Geranium molle	La Doua	Lowland	Geraniaceae	Mycorhizal	0.6332	2.44415	3.86	0.042	91.9048
Doua1Ger3	Geranium molle	La Doua	Lowland	Geraniaceae	Mycorhizal	1.5483	7.9273	5.12	0.042	121.905
Doua1Ger4	Geranium molle	La Doua	Lowland	Geraniaceae	Mycorhizal	1.6978	10.9508	6.45	0.042	153.571
Doua1Ger5	Geranium molle	La Doua	Lowland	Geraniaceae	Mycorhizal	1.1272	5.32038	4.72	0.042	112.381
Doua1Ger6	Geranium molle	La Doua	Lowland	Geraniaceae	Mycorhizal	0.2875	1.43175	4.98	0.042	118.571
Doua1Poa1	Hordeum murinum	La Doua	Lowland	Poaceae	Mycorhizal	0.5616	0.949104	1.69	0.042	40.2381
Doua1Poa2	Hordeum murinum	La Doua	Lowland	Poaceae	Mycorhizal	0.3288	0.631296	1.92	0.042	45.7143
Doua1Poa3	Hordeum murinum	La Doua	Lowland	Poaceae	Mycorhizal	0.7163	1.38246	1.93	0.042	45.9524
Doua1Poa4	Hordeum murinum	La Doua	Lowland	Poaceae	Mycorhizal	0.4478	0.51497	1.15	0.042	27.381
Doua1Poa5	Hordeum murinum	La Doua	Lowland	Poaceae	Mycorhizal	0.2312	0.349112	1.51	0.042	35.9524
Doua1Poa6	Hordeum murinum	La Doua	Lowland	Poaceae	Mycorhizal	0.395	0.79395	2.01	0.042	47.8571
Gal1Ast1	Taraxacum sp.	Galibier	Alpine	Asteraceae	Mycorhizal	2.1421	10.839	5.06	0.004	1265
Gal1Ast2	Taraxacum sp.	Galibier	Alpine	Asteraceae	Mycorhizal	1.3783	4.53461	3.29	0.004	822.5
Gal1Ast3	Taraxacum sp.	Galibier	Alpine	Asteraceae	Mycorhizal	1.0432	2.64973	2.54	0.004	635
Gal1Ast4	Taraxacum sp.	Galibier	Alpine	Asteraceae	Mycorhizal	2.4791	8.2554	3.33	0.004	832.5
Gal1Ast5	Taraxacum sp.	Galibier	Alpine	Asteraceae	Mycorhizal	0.5905	1.67702	2.84	0.004	710
Gal1Ast6	Taraxacum sp.	Galibier	Alpine	Asteraceae	Mycorhizal	0.7063	1.67393	2.37	0.004	592.5
Gal1Bra1	Arabis alpina	Galibier	Alpine	Brassicaceae	Non-mycorhizal	0.0395	0.07189	1.82	0.004	455
Gal1Bra2	Arabis alpina	Galibier	Alpine	Brassicaceae	Non-mycorhizal	0.3446	0.978664	2.84	0.004	710
Gal1Bra3	Arabis alpina	Galibier	Alpine	Brassicaceae	Non-mycorhizal	0.3854	1.08683	2.82	0.004	705
Gal1Bra4	Arabis alpina	Galibier	Alpine	Brassicaceae	Non-mycorhizal	0.242	0.4961	2.05	0.004	512.5
Gal1Bra5	Arabis alpina	Galibier	Alpine	Brassicaceae	Non-mycorhizal	0.2039	0.483243	2.37	0.004	592.5
Gal1Bra6	Arabis alpina	Galibier	Alpine	Brassicaceae	Non-mycorhizal	0.3171	1.02423	3.23	0.004	807.5
Gal1Car1	Minuartia verna	Galibier	Alpine	Caryophyllaceae	Non-mycorhizal	0.245	0.4263	1.74	0.004	435
Gal1Car2	Minuartia verna	Galibier	Alpine	Caryophyllaceae	Non-mycorhizal	0.2318	0.280478	1.21	0.004	302.5
Gal1Car3	Minuartia verna	Galibier	Alpine	Caryophyllaceae	Non-mycorhizal	0.5375	0.628875	1.17	0.004	292.5
Gal1Car4	Minuartia verna	Galibier	Alpine	Caryophyllaceae	Non-mycorhizal	0.1676	0.216204	1.29	0.004	322.5
Gal1Car5	Minuartia verna	Galibier	Alpine	Caryophyllaceae	Non-mycorhizal	0.0376	0.07708	2.05	0.004	512.5
Gal1Car6	Minuartia verna	Galibier	Alpine	Caryophyllaceae	Non-mycorhizal	0.1134	0.182574	1.61	0.004	402.5
Gal1Cyp1	Carex sempervirens	Galibier	Alpine	Cyperaceae	Non-mycorhizal	0.3553	0.305558	0.86	0.004	215
Gal1Cyp2	Carex sempervirens	Galibier	Alpine	Cyperaceae	Non-mycorhizal	0.3662	0.333242	0.91	0.004	227.5
Gal1Cyp3	Carex sempervirens	Galibier	Alpine	Cyperaceae	Non-mycorhizal	0.4508	0.410228	0.91	0.004	227.5
Gal1Cyp4	Carex sempervirens	Galibier	Alpine	Cyperaceae	Non-mycorhizal	0.5854	0.825414	1.41	0.004	352.5
Gal1Cyp5	Carex sempervirens	Galibier	Alpine	Cyperaceae	Non-mycorhizal	0.4024	0.426544	1.06	0.004	265
Gal1Cyp6	Carex sempervirens	Galibier	Alpine	Cyperaceae	Non-mycorhizal	0.2261	0.250971	1.11	0.004	277.5
Gal1Poa1	Poa alpina	Galibier	Alpine	Poaceae	Mycorhizal	0.1364	0.14322	1.05	0.004	262.5
Gal1Poa2	Poa alpina	Galibier	Alpine	Poaceae	Mycorhizal	0.0696	0.112752	1.62	0.004	405
Gal1Poa3	Poa alpina	Galibier	Alpine	Poaceae	Mycorhizal	0.1455	0.167325	1.15	0.004	287.5
Gal1Poa4	Poa alpina	Galibier	Alpine	Poaceae	Mycorhizal	0.2945	0.409355	1.39	0.004	347.5
Gal1Poa5	Poa alpina	Galibier	Alpine	Poaceae	Mycorhizal	0.378	0.7938	2.1	0.004	525
Gal1Poa6	Poa alpina	Galibier	Alpine	Poaceae	Mycorhizal	0.0886	0.14176	1.6	0.004	400
Gal1Ren1	Anemone baldensis	Galibier	Alpine	Ranunculaceae	Mycorhizal	0.2127	0.61683	2.9	0.004	725
Gal1Ren2	Anemone baldensis	Galibier	Alpine	Ranunculaceae	Mycorhizal	0.1829	0.570648	3.12	0.004	780
Gal1Ren3	Anemone baldensis	Galibier	Alpine	Ranunculaceae	Mycorhizal	0.1174	0.261802	2.23	0.004	557.5
Gal1Ren4	Anemone baldensis	Galibier	Alpine	Ranunculaceae	Mycorhizal	0.3499	0.87475	2.5	0.004	625
Gal1Ren5	Anemone baldensis	Galibier	Alpine	Ranunculaceae	Mycorhizal	0.267	0.70221	2.63	0.004	657.5
Gal1Ren6	Anemone baldensis	Galibier	Alpine	Ranunculaceae	Mycorhizal	0.2918	0.854974	2.93	0.004	732.5
Lau1Ast1	Leucanthemopsis alpina	Lautaret	Alpine	Asteraceae	Mycorhizal	0.0744	0.162936	2.19	0.013	168.462
Lau1Ast2	Leucanthemopsis alpina	Lautaret	Alpine	Asteraceae	Mycorhizal	0.2113	0.412035	1.95	0.013	150
Lau1Ast3	Leucanthemopsis alpina	Lautaret	Alpine	Asteraceae	Mycorhizal	0.1308	0.21582	1.65	0.013	126.923
Lau1Ast4	Leucanthemopsis alpina	Lautaret	Alpine	Asteraceae	Mycorhizal	0.0556	0.12232	2.2	0.013	169.231
Lau1Ast5	Leucanthemopsis alpina	Lautaret	Alpine	Asteraceae	Mycorhizal	0.1818	0.37269	2.05	0.013	157.692
Lau1Ast6	Leucanthemopsis alpina	Lautaret	Alpine	Asteraceae	Mycorhizal	0.3329	0.56593	1.7	0.013	130.769
Lau1Bra1	Draba aizoides	Lautaret	Alpine	Brassicaceae	Non-mycorhizal	0.2175	0.38715	1.78	0.013	136.923
Lau1Bra2	Draba aizoides	Lautaret	Alpine	Brassicaceae	Non-mycorhizal	0.1693	0.352144	2.08	0.013	160
Lau1Bra3	Draba aizoides	Lautaret	Alpine	Brassicaceae	Non-mycorhizal	0.1192	0.35164	2.95	0.013	226.923
Lau1Bra4	Draba aizoides	Lautaret	Alpine	Brassicaceae	Non-mycorhizal	0.092	0.2484	2.7	0.013	207.692
Lau1Bra5	Draba aizoides	Lautaret	Alpine	Brassicaceae	Non-mycorhizal	0.0773	0.255863	3.31	0.013	254.615
Lau1Bra6	Draba aizoides	Lautaret	Alpine	Brassicaceae	Non-mycorhizal	0.0988	0.215384	2.18	0.013	167.692
Lau1Car1	Silene acaulis	Lautaret	Alpine	Caryophyllaceae	Non-mycorhizal	0.1282	0.215376	1.68	0.013	129.231
Lau1Car2	Silene acaulis	Lautaret	Alpine	Caryophyllaceae	Non-mycorhizal	0.2297	0.34455	1.5	0.013	115.385
Lau1Car3	Silene acaulis	Lautaret	Alpine	Caryophyllaceae	Non-mycorhizal	0.3268	0.679744	2.08	0.013	160
Lau1Car4	Silene acaulis	Lautaret	Alpine	Caryophyllaceae	Non-mycorhizal	0.9118	1.38594	1.52	0.013	116.923
Lau1Car5	Silene acaulis	Lautaret	Alpine	Caryophyllaceae	Non-mycorhizal	0.0922	0.137378	1.49	0.013	114.615
Lau1Car6	Silene acaulis	Lautaret	Alpine	Caryophyllaceae	Non-mycorhizal	0.1244	0.207748	1.67	0.013	128.462
Lau1Cyp1	Carex curvula	Lautaret	Alpine	Cyperaceae	Non-mycorhizal	0.3706	0.270538	0.73	0.013	56.1538
Lau1Cyp2	Carex curvula	Lautaret	Alpine	Cyperaceae	Non-mycorhizal	0.5392	0.452928	0.84	0.013	64.6154
Lau1Cyp3	Carex curvula	Lautaret	Alpine	Cyperaceae	Non-mycorhizal	0.8568	0.548352	0.64	0.013	49.2308
Lau1Cyp4	Carex curvula	Lautaret	Alpine	Cyperaceae	Non-mycorhizal	0.4605	0.428265	0.93	0.013	71.5385
Lau1Cyp5	Carex curvula	Lautaret	Alpine	Cyperaceae	Non-mycorhizal	0.9975	1.17705	1.18	0.013	90.7692
Lau1Cyp6	Carex curvula	Lautaret	Alpine	Cyperaceae	Non-mycorhizal	0.748	0.7854	1.05	0.013	80.7692
Lau1Ger1	Geranium sylvaticum	Lautaret	Alpine	Geraniaceae	Mycorhizal	0.4693	1.36566	2.91	0.013	223.846
Lau1Ger2	Geranium sylvaticum	Lautaret	Alpine	Geraniaceae	Mycorhizal	0.5617	2.10076	3.74	0.013	287.692
Lau1Ger3	Geranium sylvaticum	Lautaret	Alpine	Geraniaceae	Mycorhizal	0.8678	3.23689	3.73	0.013	286.923
Lau1Ger4	Geranium sylvaticum	Lautaret	Alpine	Geraniaceae	Mycorhizal	1.1464	4.32193	3.77	0.013	290
Lau1Ger5	Geranium sylvaticum	Lautaret	Alpine	Geraniaceae	Mycorhizal	0.4786	1.89047	3.95	0.013	303.846
Lau1Ger6	Geranium sylvaticum	Lautaret	Alpine	Geraniaceae	Mycorhizal	0.5173	2.29681	4.44	0.013	341.538
Lau1Poa1	Alopecurus gerardi	Lautaret	Alpine	Poaceae	Mycorhizal	0.0843	0.134037	1.59	0.013	122.308
Lau1Poa2	Alopecurus gerardi	Lautaret	Alpine	Poaceae	Mycorhizal	0.2112	0.568128	2.69	0.013	206.923
Lau1Poa3	Alopecurus gerardi	Lautaret	Alpine	Poaceae	Mycorhizal	0.0681	0.199533	2.93	0.013	225.385
Lau1Poa4	Alopecurus gerardi	Lautaret	Alpine	Poaceae	Mycorhizal	0.1346	0.24901	1.85	0.013	142.308
Lau1Poa5	Alopecurus gerardi	Lautaret	Alpine	Poaceae	Mycorhizal	0.058	0.1305	2.25	0.013	173.077
Lau1Poa6	Alopecurus gerardi	Lautaret	Alpine	Poaceae	Mycorhizal	0.0737	0.166562	2.26	0.013	173.846
Per1Ast1	Lapsana communis	Perouges	Lowland	Asteraceae	Mycorhizal	0.126	0.26586	2.11	0.025	84.4
Per1Ast2	Lapsana communis	Perouges	Lowland	Asteraceae	Mycorhizal	1.485	2.0493	1.38	0.025	55.2
Per1Ast3	Lapsana communis	Perouges	Lowland	Asteraceae	Mycorhizal	0.2818	0.794676	2.82	0.025	112.8
Per1Ast4	Lapsana communis	Perouges	Lowland	Asteraceae	Mycorhizal	1.2209	1.51392	1.24	0.025	49.6
Per1Ast5	Lapsana communis	Perouges	Lowland	Asteraceae	Mycorhizal	1.2394	1.79713	1.45	0.025	58
Per1Ast6	Lapsana communis	Perouges	Lowland	Asteraceae	Mycorhizal	1.8194	3.72977	2.05	0.025	82
Per1Bra1	Alliaria petiolata	Perouges	Lowland	Brassicaceae	Non-mycorhizal	7.0389	17.1045	2.43	0.025	97.2
Per1Bra2	Alliaria petiolata	Perouges	Lowland	Brassicaceae	Non-mycorhizal	3.591	8.72613	2.43	0.025	97.2
Per1Bra3	Alliaria petiolata	Perouges	Lowland	Brassicaceae	Non-mycorhizal	15.5324	33.7053	2.17	0.025	86.8
Per1Bra4	Alliaria petiolata	Perouges	Lowland	Brassicaceae	Non-mycorhizal	4.3267	11.5956	2.68	0.025	107.2
Per1Bra5	Alliaria petiolata	Perouges	Lowland	Brassicaceae	Non-mycorhizal	23.1987	47.7893	2.06	0.025	82.4
Per1Bra6	Alliaria petiolata	Perouges	Lowland	Brassicaceae	Non-mycorhizal	14.8685	23.0462	1.55	0.025	62
Per1Car1	Cerastium holosteoides	Perouges	Lowland	Caryophyllaceae	Non-mycorhizal	0.2887	0.485016	1.68	0.025	67.2
Per1Car2	Cerastium holosteoides	Perouges	Lowland	Caryophyllaceae	Non-mycorhizal	0.3711	0.883218	2.38	0.025	95.2
Per1Car3	Cerastium holosteoides	Perouges	Lowland	Caryophyllaceae	Non-mycorhizal	0.1597	0.389668	2.44	0.025	97.6
Per1Car4	Cerastium holosteoides	Perouges	Lowland	Caryophyllaceae	Non-mycorhizal	0.0364	0.089544	2.46	0.025	98.4
Per1Car5	Cerastium holosteoides	Perouges	Lowland	Caryophyllaceae	Non-mycorhizal	0.7047	1.25437	1.78	0.025	71.2
Per1Car6	Cerastium holosteoides	Perouges	Lowland	Caryophyllaceae	Non-mycorhizal	0.9971	2.78191	2.79	0.025	111.6
Per1Cyp1	Carex hirta	Perouges	Lowland	Cyperaceae	Non-mycorhizal	0.0774	0.055728	0.72	0.025	28.8
Per1Cyp2	Carex hirta	Perouges	Lowland	Cyperaceae	Non-mycorhizal	0.5345	0.47036	0.88	0.025	35.2
Per1Cyp3	Carex hirta	Perouges	Lowland	Cyperaceae	Non-mycorhizal	1.3626	1.71688	1.26	0.025	50.4
Per1Cyp4	Carex hirta	Perouges	Lowland	Cyperaceae	Non-mycorhizal	1.3268	1.64523	1.24	0.025	49.6
Per1Cyp5	Carex hirta	Perouges	Lowland	Cyperaceae	Non-mycorhizal	4.9914	3.74355	0.75	0.025	30
Per1Cyp6	Carex hirta	Perouges	Lowland	Cyperaceae	Non-mycorhizal	4.6404	4.594	0.99	0.025	39.6
Per1Ger1	Geranium robertianum	Perouges	Lowland	Geraniaceae	Mycorhizal	0.7488	1.85702	2.48	0.025	99.2
Per1Ger2	Geranium robertianum	Perouges	Lowland	Geraniaceae	Mycorhizal	2.3226	8.89556	3.83	0.025	153.2
Per1Ger3	Geranium robertianum	Perouges	Lowland	Geraniaceae	Mycorhizal	3.4418	13.3198	3.87	0.025	154.8
Per1Ger4	Geranium robertianum	Perouges	Lowland	Geraniaceae	Mycorhizal	5.3066	13.0012	2.45	0.025	98
Per1Ger5	Geranium robertianum	Perouges	Lowland	Geraniaceae	Mycorhizal	8.3888	16.5259	1.97	0.025	78.8
Per1Ger6	Geranium robertianum	Perouges	Lowland	Geraniaceae	Mycorhizal	1.1793	2.51191	2.13	0.025	85.2
Per1Poa1	Dactylis glomerata	Perouges	Lowland	Poaceae	Mycorhizal	1.9872	2.18592	1.1	0.025	44
Per1Poa2	Dactylis glomerata	Perouges	Lowland	Poaceae	Mycorhizal	0.5625	0.70875	1.26	0.025	50.4
Per1Poa3	Dactylis glomerata	Perouges	Lowland	Poaceae	Mycorhizal	0.441	0.64386	1.46	0.025	58.4
Per1Poa4	Dactylis glomerata	Perouges	Lowland	Poaceae	Mycorhizal	1.1559	1.38708	1.2	0.025	48
Per1Poa5	Dactylis glomerata	Perouges	Lowland	Poaceae	Mycorhizal	0.0603	0.082008	1.36	0.025	54.4
Per1Poa6	Dactylis glomerata	Perouges	Lowland	Poaceae	Mycorhizal	1.5812	1.34402	0.85	0.025	34
