## Supplementary Table 1 for "Helotiales fungi as potential nutritional partners for non-mycorrhizal plants: a machine learning and experimental approach"

### Sheet: Info
Table S1. Lists of genes and genomes used for the GEMOMA analysis of plant AM genes, and analysis results (Fig. 1).

### Sheet: Target genomes
Sepcies	NCBI accesion	Assembly Name
Ananas_comosus	GCF_001540865.1	ASM154086v1
Carex_myosuroides	GCA_028015225.1	CAF_CaMyos_1.0
Typha_latifolia	GCA_019914945.1	TyphaL0001
Carex_littledalei	GCA_011114355.1	ASM1111435v1
Bolboschoenus_planiculmis	GCA_031770325.1	CAF_BolPas_1.0
Rhynchospora_tenuis	GCA_027725995.1	MPIPZ_rhyTen1m_1
Rhynchospora_pubera	GCA_028095005.1	MPIPZ_rhyPub2m_2.0
Rhynchospora_breviuscula	GCA_027562975.1	MPIPZ_rhyBre1m_1.0
Cyperus_esculentus	GCA_030179965.1	Ces_v0.1
Carex_kokanica	GCA_025461125.1	ASM2546112v1
Carex_cristatella	GCA_024447775.1	MSU_CaCris_1.0
Carex_scoparia	GCA_024447655.1	MSU_CaScop_1.0
Carex_parvula	GCA_025461045.1	ASM2546104v1
Juncus_effusus	GCA_027726005.1	MPIPZ_junEff1m_1
Luzula_sylvatica	GCA_946800325.1	lpLuzSylv1.1
Juncus_inflexus	GCA_024447665.1	MSU_JuInfl_1.0
Fagopyrum_tataricum	GCA_002319775.1	Ft1.0
Dianthus_caryophyllus	GCA_023091065.1	ASM2309106v1
Amaranthus_tricolor	GCF_026212465.1	ASM2621246v1
Silene_conica	GCA_029255685.2	ASM2925568v2
Agrostemma_githago	GCA_958450325.1	dcAgrGith1.1
Polygonum_aviculare	GCA_934048045.1	dcPolAvic1.1
Spergularia_bocconei	GCA_963457585.1	dcSpeBocc1.1
Chenopodium_quinoa	GCF_001683475.1	ASM168347v1
Silene_latifolia_subsp._alba	GCA_001412135.1	ASM141213v1
Petunia_axillaris_subsp._axillaris	GCA_029990575.1	ASM2999057v1
Petunia_secreta	GCA_029990175.1	Psec_v2_Bern
Gypsophila_paniculata	GCA_032274805.1	ASM3227480v1
Silene_noctiflora	GCA_009801015.1	ASM980101v1
Drosera_capensis	GCA_001925005.1	ASM192500v1
Silene_uniflora	GCA_018983105.1	ASM1898310v1
Carnegiea_gigantea	GCA_029747015.1	UA_SGP5p_2
Heliosperma_pusillum	GCA_022085475.1	ASM2208547v1
Silene_coronaria	GCA_028566215.1	ASM2856621v1
Beta_vulgaris_subsp._vulgaris	GCF_002917755.1	EL10_1.0
Spinacia_oleracea	GCF_002007265.1	ASM200726v1
Cornus_controversa	GCA_026545225.1	ASM2654522v1
Nyssa_sinensis	GCA_008638375.1	ASM863837v1
Hydrangea_macrophylla	GCA_013391885.1	HMA_r1.2_0
Cornus_florida	GCF_030987335.1	ASM3098733v1
Coptis_chinensis	GCA_015680905.1	ASM1568090v1
Aquilegia_coerulea	GCA_002738505.1	Aquilegia_coerulea_v1
Thalictrum_thalictroides	GCA_013358455.1	MaSuRCA_all.p2
Geranium_maculatum	GCA_028566255.1	ASM2856625v1
Arabis_alpina	GCA_900128785.1	MPIPZ.v5
Draba_incana	GCA_963576765.1	ddDraInca1.1
Capsella_bursa-pastoris	GCA_001974645.1	C_bursa_pastoris_nuclear_genome_v1
Alliaria_petiolata	GCA_020283515.1	Apet_EFCC3-3-20v4
Cardamine_resedifolia	GCA_014578085.1	Cresedifolia_CH_v1
Biscutella_laevigata_subsp._laevigata	GCA_900406315.1	Biscutella longifolia
Sisymbrium_altissimum	GCA_900406495.1	ASM90040649v1
Arabidopsis_thaliana	GCF_000001735.4	TAIR10.1
Avena_sativa	GCA_916181665.1	Oat _OT3098 _v2
Triticum_aestivum	GCF_018294505.1	IWGSC CS RefSeq v2.1
Hordeum_vulgare_subsp._vulgare	GCF_904849725.1	MorexV3_pseudomolecules_assembly
Lolium_perenne	GCF_019359855.1	MPB_Lper_Kyuss_1697
Alopecurus_myosuroides	GCA_028641055.1	Alomy_genome_v1
Poa_annua	GCA_026929855.1	FRR_PoAnn_1.0
Dactylis_glomerata	GCA_007115705.1	ASM711570v1
Lactuca_sativa	GCF_002870075.4	Lsat_Salinas_v11
Helianthus_annuus	GCF_002127325.2	HanXRQr2.0-SUNRISE
Cichorium_intybus	GCA_023525715.1	ASM2352571v1
Glebionis_coronaria	GCA_025667525.1	Gcor_v1
Chrysanthemum_lavandulifolium	GCA_022545495.1	ASM2254549v1
Artemisia_annua	GCA_014162995.1	Aran
Tanacetum_coccineum	GCA_026074375.1	Tcoc_v1.0
Senecio_squalidus	GCA_910822075.1	dSenSqu2.1

### Sheet: Reference genes and genomes
Oryza sativa
Genome	https://rapdb.dna.affrc.go.jp/download/archive/irgsp1/IRGSP-1.0_genome.fasta.gz
Annotation	https://rapdb.dna.affrc.go.jp/download/archive/irgsp1/IRGSP-1.0_representative_2023-09-07.tar.gz
Gene	Link		Locus	Name	Transcript_id
str2	https://rapdb.dna.affrc.go.jp/locus/?name=Os07g0191600		Os07g0191600	Os07t0191600-04	Os07t0191600-04
symrk	https://rapdb.dna.affrc.go.jp/locus/?name=Os07g0568100		Os07t0568100	Os07t0568100-01	Os07t0568100-01
ccamk	https://rapdb.dna.affrc.go.jp/locus/?name=Os05g0489900		Os05g0489900	Os05t0489900-01	Os05t0489900-01
cyclops	https://rapdb.dna.affrc.go.jp/locus/?name=Os06g0115600		Os06g0115600	Os06t0115600-01	Os06t0115600-01
Medicago truncatula
Genome	https://www.ncbi.nlm.nih.gov/datasets/genome/GCF_003473485.1/
Annotation	NCBI RefSeq Annotation Release 102
Gene	Link		Locus	Name	Transcript_id
str2	https://www.ncbi.nlm.nih.gov/gene/11407838		XM_003612901.4	rna-XM_003612901.4	XM_003612901.4
symrk	https://www.ncbi.nlm.nih.gov/gene/?term=symrk+medicago		XM_003612902.4	rna-XM_003612902.4	XM_003612902.4
			XM_003612903.4	rna-XM_003612903.4	XM_003612903.4
ccamk	https://www.ncbi.nlm.nih.gov/gene/11405240		NM_001376225.1	rna-NM_001376225.1	NM_001376225.1
cyclops	https://www.ncbi.nlm.nih.gov/gene/11408651		NM_001389474.1	rna-NM_001389474.1	NM_001389474.1
			XM_003612556.4	rna-XM_003612556.4	XM_003612556.4

### Sheet: Detected Orthologs per genome
			O. sativa (Os)					M. truncatula (Mt)					At least one putative ortholog predicted
			SYMRK a	CCAMK	CYCLOPS	STR1	STR2	SYMRK	CCAMK	CYCLOPS	STR1	STR2	SYMRK	CCAMK	CYCLOPS	STR1	STR2
Family	Sepcies	NCBI accesion
Bromeliaceae	Ananas comosus	GCF_001540865.1	1	1	1	1	1	1	1	1	1	1	yes	yes	yes	yes	yes
Cyperaceae	Carex myosuroides	GCA_028015225.1	0	0	0	0	0	0	0	0	0	0	no	no	no	no	no
Typhaceae	Typha latifolia	GCA_019914945.1	1	1	1	1	1	0	1	1	1	1	yes	yes	yes	yes	yes
Cyperaceae	Carex littledalei	GCA_011114355.1	0	0	0	0	0	0	0	0	0	0	no	no	no	no	no
Cyperaceae	Bolboschoenus planiculmis	GCA_031770325.1	0	0	0	0	0	0	0	0	0	0	no	no	no	no	no
Cyperaceae	Rhynchospora tenuis	GCA_027725995.1	0	0	0	0	0	0	0	0	0	0	no	no	no	no	no
Cyperaceae	Rhynchospora pubera	GCA_028095005.1	0	0	0	0	0	0	0	0	0	0	no	no	no	no	no
Cyperaceae	Rhynchospora breviuscula	GCA_027562975.1	0	0	0	0	0	0	0	0	0	0	no	no	no	no	no
Cyperaceae	Cyperus esculentus	GCA_030179965.1	0	0	0	0	0	0	0	0	0	0	no	no	no	no	no
Cyperaceae	Carex kokanica	GCA_025461125.1	0	0	0	0	0	0	0	0	0	0	no	no	no	no	no
Cyperaceae	Carex cristatella	GCA_024447775.1	0	0	0	0	0	0	0	0	0	0	no	no	no	no	no
Cyperaceae	Carex scoparia	GCA_024447655.1	0	0	0	0	0	0	0	0	0	0	no	no	no	no	no
Cyperaceae	Carex parvula	GCA_025461045.1	0	0	0	0	0	0	0	0	0	0	no	no	no	no	no
Juncaceae	Juncus effusus	GCA_027726005.1	0	0	0	0	0	0	0	0	0	0	no	no	no	no	no
Juncaceae	Luzula sylvatica	GCA_946800325.1	0	0	0	0	0	0	0	0	0	0	no	no	no	no	no
Juncaceae	Juncus inflexus	GCA_024447665.1	0	0	0	0	0	0	0	0	0	0	no	no	no	no	no
Polygonaceae	Fagopyrum tataricum	GCA_002319775.1	0	0	0	0	0	0	0	0	0	0	no	no	no	no	no
Caryophyllaceae	Dianthus caryophyllus	GCA_023091065.1	0	0	0	0	0	0	0	0	0	0	no	no	no	no	no
Amaranthaceae	Amaranthus tricolor	GCF_026212465.1	0	0	0	0	0	0	0	0	0	0	no	no	no	no	no
Caryophyllaceae	Silene conica	GCA_029255685.2	0	0	0	0	0	0	0	0	0	0	no	no	no	no	no
Caryophyllaceae	Agrostemma githago	GCA_958450325.1	0	0	0	0	0	0	0	0	0	0	no	no	no	no	no
Polygonaceae	Polygonum aviculare	GCA_934048045.1	0	0	0	0	0	0	0	0	0	0	no	no	no	no	no
Caryophyllaceae	Spergularia bocconei	GCA_963457585.1	0	0	0	0	0	0	0	0	0	0	no	no	no	no	no
Amaranthaceae	Chenopodium quinoa	GCF_001683475.1	0	0	0	0	0	0	0	0	0	0	no	no	no	no	no
Caryophyllaceae	Silene latifolia subsp. alba	GCA_001412135.1	0	0	0	0	0	0	0	0	0	0	no	no	no	no	no
Solanaceae	Petunia axillaris subsp. axillaris	GCA_029990575.1	0	1	1	1	2	1	1	1	1	2	yes	yes	yes	yes	yes
Solanaceae	Petunia secreta	GCA_029990175.1	0	2	1	2	2	1	2	1	2	2	yes	yes	yes	yes	yes
Caryophyllaceae	Gypsophila paniculata	GCA_032274805.1	0	0	0	0	0	0	0	0	0	0	no	no	no	no	no
Caryophyllaceae	Silene noctiflora	GCA_009801015.1	0	0	0	0	0	0	0	0	0	0	no	no	no	no	no
Droseraceae	Drosera capensis	GCA_001925005.1	0	0	0	0	0	0	0	0	0	0	no	no	no	no	no
Caryophyllaceae	Silene uniflora	GCA_018983105.1	0	0	0	0	0	0	0	0	0	0	no	no	no	no	no
Cactaceae	Carnegiea gigantea	GCA_029747015.1	0	0	0	0	0	0	0	0	0	0	no	no	no	no	no
Caryophyllaceae	Heliosperma pusillum	GCA_022085475.1	0	0	0	0	0	0	0	0	0	0	no	no	no	no	no
Caryophyllaceae	Silene coronaria	GCA_028566215.1	0	0	0	0	0	0	0	0	0	0	no	no	no	no	no
Amaranthaceae	Beta vulgaris subsp. vulgaris	GCF_002917755.1	0	0	0	0	0	0	0	0	0	0	no	no	no	no	no
Amaranthaceae	Spinacia oleracea	GCF_002007265.1	0	0	0	0	0	0	0	0	0	0	no	no	no	no	no
Cornaceae	Cornus controversa	GCA_026545225.1	0	1	1	1	1	1	1	1	1	1	yes	yes	yes	yes	yes
Nyssaceae	Nyssa sinensis	GCA_008638375.1	0	1	2	1	1	1	1	2	1	1	yes	yes	yes	yes	yes
Hydrangeaceae	Hydrangea macrophylla	GCA_013391885.1	0	1	3	1	2	1	1	3	1	2	yes	yes	yes	yes	yes
Cornaceae	Cornus florida	GCF_030987335.1	1	1	1	1	1	1	1	1	1	1	yes	yes	yes	yes	yes
Ranunculaceae	Coptis chinensis	GCA_015680905.1	0	1	1	1	1	1	1	1	1	1	yes	yes	yes	yes	yes
Ranunculaceae	Aquilegia coerulea	GCA_002738505.1	0	1	1	1	1	1	1	1	1	2	yes	yes	yes	yes	yes
Ranunculaceae	Thalictrum thalictroides	GCA_013358455.1	1	1	1	2	1	1	1	1	2	1	yes	yes	yes	yes	yes
Geraniaceae	Geranium maculatum	GCA_028566255.1	1	1	1	1	0	1	1	1	1	1	yes	yes	yes	yes	yes
Brassicaceae	Arabis alpina	GCA_900128785.1	0	0	0	0	0	0	0	0	0	0	no	no	no	no	no
Brassicaceae	Draba incana	GCA_963576765.1	0	0	0	0	0	0	0	0	0	0	no	no	no	no	no
Brassicaceae	Capsella bursa-pastoris	GCA_001974645.1	0	0	0	0	0	0	0	0	0	0	no	no	no	no	no
Brassicaceae	Alliaria petiolata	GCA_020283515.1	0	0	0	0	0	0	0	0	0	0	no	no	no	no	no
Brassicaceae	Cardamine resedifolia	GCA_014578085.1	0	0	0	0	0	0	0	0	0	0	no	no	no	no	no
Brassicaceae	Biscutella laevigata subsp. laevigata	GCA_900406315.1	0	0	0	0	0	0	0	0	0	0	no	no	no	no	no
Brassicaceae	Sisymbrium altissimum	GCA_900406495.1	0	0	0	0	0	0	0	0	0	0	no	no	no	no	no
Brassicaceae	Arabidopsis thaliana	GCF_000001735.4	0	0	0	0	0	0	0	0	0	0	no	no	no	no	no
Poaceae	Avena sativa	GCA_916181665.1	3	5	3	3	3	3	5	3	3	3	yes	yes	yes	yes	yes
Poaceae	Triticum aestivum	GCF_018294505.1	3	3	3	3	3	3	3	3	3	3	yes	yes	yes	yes	yes
Poaceae	Hordeum vulgare subsp. vulgare	GCF_904849725.1	1	1	1	1	1	1	1	1	1	1	yes	yes	yes	yes	yes
Poaceae	Lolium perenne	GCF_019359855.1	1	1	1	1	1	1	1	1	1	1	yes	yes	yes	yes	yes
Poaceae	Alopecurus myosuroides	GCA_028641055.1	1	1	1	1	1	0	1	1	1	1	yes	yes	yes	yes	yes
Poaceae	Poa annua	GCA_026929855.1	1	2	2	2	2	2	2	2	2	2	yes	yes	yes	yes	yes
Poaceae	Dactylis glomerata	GCA_007115705.1	1	1	1	1	1	1	1	1	1	1	yes	yes	yes	yes	yes
Asteraceae	Lactuca sativa	GCF_002870075.4	0	1	1	1	3	1	1	1	1	3	yes	yes	yes	yes	yes
Asteraceae	Helianthus annuus	GCF_002127325.2	2	1	2	1	2	2	1	3	1	2	yes	yes	yes	yes	yes
Asteraceae	Cichorium intybus	GCA_023525715.1	0	1	1	1	2	1	1	1	1	2	yes	yes	yes	yes	yes
Asteraceae	Glebionis coronaria	GCA_025667525.1	1	1	1	1	3	1	1	2	1	3	yes	yes	yes	yes	yes
Asteraceae	Chrysanthemum lavandulifolium	GCA_022545495.1	2	1	3	1	2	2	1	2	1	2	yes	yes	yes	yes	yes
Asteraceae	Artemisia annua	GCA_014162995.1	0	1	2	1	2	1	1	2	1	2	yes	yes	yes	yes	yes
Asteraceae	Tanacetum coccineum	GCA_026074375.1	2	1	3	1	4	2	1	3	1	4	yes	yes	yes	yes	yes
Asteraceae	Senecio squalidus	GCA_910822075.1	1	1	2	1	2	0	1	2	1	2	yes	yes	yes	yes	yes
a Each genome was screened twice using gene models from reference genomes of model AM species O. sativa (Poaceae) (IRGSP-1.0 genome, Rice Anotation Projet version 2023-09-07) and M. truncaluta (Fabaceae) (MtrunA17r5.0-ANR, NCBI annotation release 102) taking into account all transcript variants. Predicted gene models with a “Met” start codon and a “score/aa” value higher than 0.75 were kept, and …

### Sheet: Predicted CYCLOPS
Os Coptis chinensis predicted proteins Os06t0115600-01 R0
Mt Coptis chinensis predicted proteins rna-NM 001389474.1 R0
Mt Thalictrum thalictroides predicted proteins rna-NM 001389474.1 R0
Os Thalictrum thalictroides predicted proteins Os06t0115600-01 R0
Mt Aquilegia coerulea predicted proteins rna-NM 001389474.1 R0
Os Aquilegia coerulea predicted proteins Os06t0115600-01 R0
Mt Ananas comosus predicted proteins rna-NM 001389474.1 R0
Os Ananas comosus predicted proteins Os06t0115600-01 R0
Mt Typha latifolia predicted proteins rna-NM 001389474.1 R0
Os Typha latifolia predicted proteins Os06t0115600-01 R0
Ref CYCLOPS Oryza sativa NP 001407931.1
Ref CYCLOPS Zea mays NP 001349016.1
Os Hordeum vulgare subsp. vulgare predicted proteins Os06t0115600-01 R0
Mt Hordeum vulgare subsp. vulgare predicted proteins rna-XM 003612556.4 R0
Os Triticum aestivum predicted proteins Os06t0115600-01 R0
Ref CYCLOPS Triticum aestivum XP 044366401.1
Os Triticum aestivum predicted proteins Os06t0115600-01 R2
Os Triticum aestivum predicted proteins Os06t0115600-01 R1
Mt Triticum aestivum predicted proteins rna-XM 003612556.4 R1
Mt Triticum aestivum predicted proteins rna-XM 003612556.4 R2
Mt Triticum aestivum predicted proteins rna-XM 003612556.4 R0
Mt Lolium perenne predicted proteins rna-XM 003612556.4 R0
Os Lolium perenne predicted proteins Os06t0115600-01 R0
Os Alopecurus myosuroides predicted proteins Os06t0115600-01 R0
Mt Alopecurus myosuroides predicted proteins rna-NM 001389474.1 R0
Os Poa annua predicted proteins Os06t0115600-01 R1
Mt Poa annua predicted proteins rna-NM 001389474.1 R1
Mt Poa annua predicted proteins rna-NM 001389474.1 R0
Os Poa annua predicted proteins Os06t0115600-01 R0
Os Dactylis glomerata predicted proteins Os06t0115600-01 R0
Mt Dactylis glomerata predicted proteins rna-NM 001389474.1 R0
Mt Avena sativa predicted proteins rna-NM 001389474.1 R0
Os Avena sativa predicted proteins Os06t0115600-01 R0
Os Avena sativa predicted proteins Os06t0115600-01 R1
Mt Avena sativa predicted proteins rna-NM 001389474.1 R1
Mt Avena sativa predicted proteins rna-NM 001389474.1 R2
Os Avena sativa predicted proteins Os06t0115600-01 R2
Ref CYCLOPS Medicago truncatula NP 001388424.1
Os Geranium maculatum predicted proteins Os06t0115600-01 R0
Mt Geranium maculatum predicted proteins rna-XM 003612556.4 R0
Os Petunia secreta predicted proteins Os06t0115600-01 R0
Os Petunia axillaris subsp. axillaris predicted proteins Os06t0115600-01 R0
Mt Petunia axillaris subsp. axillaris predicted proteins rna-NM 001389474.1 R0
Mt Petunia secreta predicted proteins rna-NM 001389474.1 R0
Os Nyssa sinensis predicted proteins Os06t0115600-01 R1
Mt Nyssa sinensis predicted proteins rna-XM 003612556.4 R0
Mt Nyssa sinensis predicted proteins rna-NM 001389474.1 R1
Os Nyssa sinensis predicted proteins Os06t0115600-01 R0
Os Cornus florida predicted proteins Os06t0115600-01 R0
Mt Cornus florida predicted proteins rna-NM 001389474.1 R0
Os Cornus controversa predicted proteins Os06t0115600-01 R0
Mt Cornus controversa predicted proteins rna-NM 001389474.1 R0
Os Hydrangea macrophylla predicted proteins Os06t0115600-01 R1
Mt Hydrangea macrophylla predicted proteins rna-XM 003612556.4 R2
Os Hydrangea macrophylla predicted proteins Os06t0115600-01 R2
Mt Hydrangea macrophylla predicted proteins rna-NM 001389474.1 R1
Mt Hydrangea macrophylla predicted proteins rna-NM 001389474.1 R0
Os Hydrangea macrophylla predicted proteins Os06t0115600-01 R0
Os Cichorium intybus predicted proteins Os06t0115600-01 R0
Mt Cichorium intybus predicted proteins rna-NM 001389474.1 R0
Os Lactuca sativa predicted proteins Os06t0115600-01 R0
Mt Lactuca sativa predicted proteins rna-NM 001389474.1 R0
Mt Helianthus annuus predicted proteins rna-NM 001389474.1 R2
Mt Helianthus annuus predicted proteins rna-NM 001389474.1 R0
Os Helianthus annuus predicted proteins Os06t0115600-01 R0
Mt Artemisia annua predicted proteins rna-NM 001389474.1 R0
Os Artemisia annua predicted proteins Os06t0115600-01 R0
Mt Glebionis coronaria predicted proteins rna-NM 001389474.1 R0
Os Tanacetum coccineum predicted proteins Os06t0115600-01 R0
Mt Tanacetum coccineum predicted proteins rna-NM 001389474.1 R0
Os Helianthus annuus predicted proteins Os06t0115600-01 R1
Mt Helianthus annuus predicted proteins rna-NM 001389474.1 R1
Os Senecio squalidus predicted proteins Os06t0115600-01 R0
Mt Senecio squalidus predicted proteins rna-NM 001389474.1 R1
Mt Senecio squalidus predicted proteins rna-NM 001389474.1 R0
Os Senecio squalidus predicted proteins Os06t0115600-01 R1
Os Artemisia annua predicted proteins Os06t0115600-01 R1
Mt Artemisia annua predicted proteins rna-NM 001389474.1 R1
Mt Glebionis coronaria predicted proteins rna-NM 001389474.1 R1
Os Glebionis coronaria predicted proteins Os06t0115600-01 R1
Os Tanacetum coccineum predicted proteins Os06t0115600-01 R2
Os Tanacetum coccineum predicted proteins Os06t0115600-01 R1
Mt Tanacetum coccineum predicted proteins rna-NM 001389474.1 R1
Mt Tanacetum coccineum predicted proteins rna-NM 001389474.1 R2
Os Chrysanthemum lavandulifolium predicted proteins Os06t0115600-01 R1
Mt Chrysanthemum lavandulifolium predicted proteins rna-NM 001389474.1 R1
Os Chrysanthemum lavandulifolium predicted proteins Os06t0115600-01 R2
Os Chrysanthemum lavandulifolium predicted proteins Os06t0115600-01 R0
Mt Chrysanthemum lavandulifolium predicted proteins rna-NM 001389474.1 R0

### Sheet: Predicted CCAMK
Ref CCAMK Oryza sativa XP 015638740.1
Ref CCAMK Triticum aestivum XP 044339231.1
Os Triticum aestivum predicted proteins Os05t0489900-01 R1
Mt Triticum aestivum predicted proteins rna-NM 001376225.1 R2
Mt Hordeum vulgare subsp. vulgare predicted proteins rna-NM 001376225.1 R0
Os Hordeum vulgare subsp. vulgare predicted proteins Os05t0489900-01 R0
Mt Triticum aestivum predicted proteins rna-NM 001376225.1 R1
Os Triticum aestivum predicted proteins Os05t0489900-01 R0
Os Triticum aestivum predicted proteins Os05t0489900-01 R2
Mt Triticum aestivum predicted proteins rna-NM 001376225.1 R0
Mt Avena sativa predicted proteins rna-NM 001376225.1 R2
Os Avena sativa predicted proteins Os05t0489900-01 R0
Mt Avena sativa predicted proteins rna-NM 001376225.1 R0
Os Avena sativa predicted proteins Os05t0489900-01 R1
Os Avena sativa predicted proteins Os05t0489900-01 R2
Mt Avena sativa predicted proteins rna-NM 001376225.1 R1
Mt Alopecurus myosuroides predicted proteins rna-NM 001376225.1 R0
Os Alopecurus myosuroides predicted proteins Os05t0489900-01 R0
Mt Poa annua predicted proteins rna-NM 001376225.1 R0
Os Poa annua predicted proteins Os05t0489900-01 R0
Mt Poa annua predicted proteins rna-NM 001376225.1 R1
Os Poa annua predicted proteins Os05t0489900-01 R1
Os Dactylis glomerata predicted proteins Os05t0489900-01 R0
Mt Dactylis glomerata predicted proteins rna-NM 001376225.1 R0
Mt Lolium perenne predicted proteins rna-NM 001376225.1 R0
Os Lolium perenne predicted proteins Os05t0489900-01 R0
Os Avena sativa predicted proteins Os05t0489900-01 R4
Mt Avena sativa predicted proteins rna-NM 001376225.1 R4
Mt Avena sativa predicted proteins rna-NM 001376225.1 R3
Os Avena sativa predicted proteins Os05t0489900-01 R3
Os Typha latifolia predicted proteins Os05t0489900-01 R0
Mt Typha latifolia predicted proteins rna-NM 001376225.1 R0
Mt Ananas comosus predicted proteins rna-NM 001376225.1 R0
Os Ananas comosus predicted proteins Os05t0489900-01 R0
Os Coptis chinensis predicted proteins Os05t0489900-01 R0
Mt Coptis chinensis predicted proteins rna-NM 001376225.1 R0
Mt Aquilegia coerulea predicted proteins rna-NM 001376225.1 R0
Os Aquilegia coerulea predicted proteins Os05t0489900-01 R0
Os Thalictrum thalictroides predicted proteins Os05t0489900-01 R0
Mt Thalictrum thalictroides predicted proteins rna-NM 001376225.1 R0
Os Petunia secreta predicted proteins Os05t0489900-01 R0
Mt Petunia secreta predicted proteins rna-NM 001376225.1 R1
Mt Petunia axillaris subsp. axillaris predicted proteins rna-NM 001376225.1 R0
Os Petunia secreta predicted proteins Os05t0489900-01 R1
Mt Petunia secreta predicted proteins rna-NM 001376225.1 R0
Os Petunia axillaris subsp. axillaris predicted proteins Os05t0489900-01 R0
Mt Nyssa sinensis predicted proteins rna-NM 001376225.1 R0
Os Nyssa sinensis predicted proteins Os05t0489900-01 R0
Os Hydrangea macrophylla predicted proteins Os05t0489900-01 R0
Mt Hydrangea macrophylla predicted proteins rna-NM 001376225.1 R0
Mt Cornus florida predicted proteins rna-NM 001376225.1 R0
Os Cornus florida predicted proteins Os05t0489900-01 R0
Os Cornus controversa predicted proteins Os05t0489900-01 R0
Mt Cornus controversa predicted proteins rna-NM 001376225.1 R0
Ref CCAMK Medicago truncatula NP 001363154.1
Os Geranium maculatum predicted proteins Os05t0489900-01 R0
Mt Geranium maculatum predicted proteins rna-NM 001376225.1 R0
Os Helianthus annuus predicted proteins Os05t0489900-01 R0
Mt Helianthus annuus predicted proteins rna-NM 001376225.1 R0
Os Lactuca sativa predicted proteins Os05t0489900-01 R0
Mt Lactuca sativa predicted proteins rna-NM 001376225.1 R0
Os Cichorium intybus predicted proteins Os05t0489900-01 R0
Mt Cichorium intybus predicted proteins rna-NM 001376225.1 R0
Os Senecio squalidus predicted proteins Os05t0489900-01 R0
Mt Senecio squalidus predicted proteins rna-NM 001376225.1 R0
Os Glebionis coronaria predicted proteins Os05t0489900-01 R0
Mt Glebionis coronaria predicted proteins rna-NM 001376225.1 R0
Os Tanacetum coccineum predicted proteins Os05t0489900-01 R0
Mt Tanacetum coccineum predicted proteins rna-NM 001376225.1 R0
Mt Chrysanthemum lavandulifolium predicted proteins rna-NM 001376225.1 R0
Os Chrysanthemum lavandulifolium predicted proteins Os05t0489900-01 R0
Mt Artemisia annua predicted proteins rna-NM 001376225.1 R0
Os Artemisia annua predicted proteins Os05t0489900-01 R0

### Sheet: Predicted SYMRK
Os Typha latifolia predicted proteins Os07t0568100-01 R0
Os Ananas comosus predicted proteins Os07t0568100-01 R0
Mt Ananas comosus predicted proteins rna-XM 003612902.4 R0
Ref SYMRK Oryza sativa XP 015646949.1
Ref SYMRK Zea mays NP 001105860.1
Mt Hordeum vulgare subsp. vulgare predicted proteins rna-XM 003612902.4 R0
Os Hordeum vulgare subsp. vulgare predicted proteins Os07t0568100-01 R0
Ref SYMRK Triticum aestivum XP 044319747.1
Os Triticum aestivum predicted proteins Os07t0568100-01 R2
Mt Triticum aestivum predicted proteins rna-XM 003612902.4 R0
Os Triticum aestivum predicted proteins Os07t0568100-01 R1
Mt Triticum aestivum predicted proteins rna-XM 003612902.4 R2
Os Triticum aestivum predicted proteins Os07t0568100-01 R0
Mt Triticum aestivum predicted proteins rna-XM 003612902.4 R1
Os Alopecurus myosuroides predicted proteins Os07t0568100-01 R0
Os Poa annua predicted proteins Os07t0568100-01 R0
Mt Poa annua predicted proteins rna-XM 003612902.4 R0
Mt Poa annua predicted proteins rna-XM 003612903.4 R1
Os Dactylis glomerata predicted proteins Os07t0568100-01 R0
Mt Dactylis glomerata predicted proteins rna-XM 003612902.4 R0
Os Lolium perenne predicted proteins Os07t0568100-01 R0
Mt Lolium perenne predicted proteins rna-XM 003612902.4 R0
Os Avena sativa predicted proteins Os07t0568100-01 R0
Os Avena sativa predicted proteins Os07t0568100-01 R2
Mt Avena sativa predicted proteins rna-XM 003612902.4 R0
Os Avena sativa predicted proteins Os07t0568100-01 R1
Mt Avena sativa predicted proteins rna-XM 003612902.4 R2
Mt Avena sativa predicted proteins rna-XM 003612902.4 R1
Ref SYMRK Medicago truncatula XP 003612951.2
Mt Geranium maculatum predicted proteins rna-XM 003612903.4 R0
Os Geranium maculatum predicted proteins Os07t0568100-01 R0
Mt Coptis chinensis predicted proteins rna-XM 003612903.4 R0
Mt Aquilegia coerulea predicted proteins rna-XM 003612903.4 R0
Mt Thalictrum thalictroides predicted proteins rna-XM 003612903.4 R0
Os Thalictrum thalictroides predicted proteins Os07t0568100-01 R0
Mt Petunia secreta predicted proteins rna-XM 003612902.4 R4
Mt Petunia axillaris subsp. axillaris predicted proteins rna-XM 003612902.4 R3
Mt Nyssa sinensis predicted proteins rna-XM 003612903.4 R0
Mt Cornus controversa predicted proteins rna-XM 003612903.4 R0
Mt Cornus florida predicted proteins rna-XM 003612903.4 R0
Os Cornus florida predicted proteins Os07t0568100-01 R0
Mt Hydrangea macrophylla predicted proteins rna-XM 003612903.4 R0
Mt Lactuca sativa predicted proteins rna-XM 003612903.4 R0
Mt Cichorium intybus predicted proteins rna-XM 003612902.4 R0
Os Senecio squalidus predicted proteins Os07t0568100-01 R0
Os Helianthus annuus predicted proteins Os07t0568100-01 R1
Mt Helianthus annuus predicted proteins rna-XM 003612903.4 R1
Os Helianthus annuus predicted proteins Os07t0568100-01 R0
Mt Helianthus annuus predicted proteins rna-XM 003612903.4 R0
Mt Artemisia annua predicted proteins rna-XM 003612903.4 R0
Mt Chrysanthemum lavandulifolium predicted proteins rna-XM 003612903.4 R0
Os Chrysanthemum lavandulifolium predicted proteins Os07t0568100-01 R0
Os Chrysanthemum lavandulifolium predicted proteins Os07t0568100-01 R1
Mt Chrysanthemum lavandulifolium predicted proteins rna-XM 003612903.4 R1
Os Glebionis coronaria predicted proteins Os07t0568100-01 R0
Mt Glebionis coronaria predicted proteins rna-XM 003612903.4 R0
Mt Tanacetum coccineum predicted proteins rna-XM 003612903.4 R1
Mt Tanacetum coccineum predicted proteins rna-XM 003612903.4 R0
Os Tanacetum coccineum predicted proteins Os07t0568100-01 R1
Os Tanacetum coccineum predicted proteins Os07t0568100-01 R0

### Sheet: Predicted STR1
Mt Ananas comosus predicted proteins rna-XM 003612901.4 R1
Os Ananas comosus predicted proteins Os07t0191600-04 R1
Mt Typha latifolia predicted proteins rna-XM 003612901.4 R1
Os Typha latifolia predicted proteins Os07t0191600-04 R1
Ref STR1 Oryza sativa AET86899.1
Ref STR1 Zea mays NP 001130330.2
Os Hordeum vulgare subsp. vulgare predicted proteins Os07t0191600-04 R1
Mt Hordeum vulgare subsp. vulgare predicted proteins rna-XM 003612901.4 R1
Os Triticum aestivum predicted proteins Os07t0191600-04 R5
Ref STR1 Triticum aestivum XP 044384972.1
Mt Triticum aestivum predicted proteins rna-XM 003612901.4 R5
Mt Triticum aestivum predicted proteins rna-XM 003612901.4 R4
Os Triticum aestivum predicted proteins Os07t0191600-04 R3
Mt Triticum aestivum predicted proteins rna-XM 003612901.4 R3
Os Triticum aestivum predicted proteins Os07t0191600-04 R4
Os Alopecurus myosuroides predicted proteins Os07t0191600-04 R1
Mt Alopecurus myosuroides predicted proteins rna-XM 003612901.4 R1
Mt Poa annua predicted proteins rna-XM 003612901.4 R3
Os Lolium perenne predicted proteins Os07t0191600-04 R1
Mt Lolium perenne predicted proteins rna-XM 003612901.4 R1
Os Poa annua predicted proteins Os07t0191600-04 R2
Os Poa annua predicted proteins Os07t0191600-04 R3
Mt Poa annua predicted proteins rna-XM 003612901.4 R2
Mt Dactylis glomerata predicted proteins rna-XM 003612901.4 R1
Os Dactylis glomerata predicted proteins Os07t0191600-04 R1
Mt Avena sativa predicted proteins rna-XM 003612901.4 R3
Os Avena sativa predicted proteins Os07t0191600-04 R4
Os Avena sativa predicted proteins Os07t0191600-04 R5
Os Avena sativa predicted proteins Os07t0191600-04 R3
Mt Avena sativa predicted proteins rna-XM 003612901.4 R5
Mt Avena sativa predicted proteins rna-XM 003612901.4 R4
Ref STR1 Medicago truncatula D3GE74.1
Os Coptis chinensis predicted proteins Os07t0191600-04 R1
Mt Coptis chinensis predicted proteins rna-XM 003612901.4 R1
Mt Thalictrum thalictroides predicted proteins rna-XM 003612901.4 R1
Os Thalictrum thalictroides predicted proteins Os07t0191600-04 R1
Mt Thalictrum thalictroides predicted proteins rna-XM 003612901.4 R2
Os Thalictrum thalictroides predicted proteins Os07t0191600-04 R4
Os Aquilegia coerulea predicted proteins Os07t0191600-04 R1
Mt Aquilegia coerulea predicted proteins rna-XM 003612901.4 R2
Os Hydrangea macrophylla predicted proteins Os07t0191600-04 R2
Mt Hydrangea macrophylla predicted proteins rna-XM 003612901.4 R2
Mt Geranium maculatum predicted proteins rna-XM 003612901.4 R0
Os Geranium maculatum predicted proteins Os07t0191600-04 R0
Os Nyssa sinensis predicted proteins Os07t0191600-04 R1
Mt Nyssa sinensis predicted proteins rna-XM 003612901.4 R1
Mt Cornus florida predicted proteins rna-XM 003612901.4 R1
Os Cornus florida predicted proteins Os07t0191600-04 R1
Os Cornus controversa predicted proteins Os07t0191600-04 R1
Mt Cornus controversa predicted proteins rna-XM 003612901.4 R1
Mt Petunia secreta predicted proteins rna-XM 003612901.4 R2
Os Petunia secreta predicted proteins Os07t0191600-04 R2
Mt Petunia axillaris subsp. axillaris predicted proteins rna-XM 003612901.4 R2
Mt Petunia secreta predicted proteins rna-XM 003612901.4 R3
Os Petunia axillaris subsp. axillaris predicted proteins Os07t0191600-04 R2
Os Petunia secreta predicted proteins Os07t0191600-04 R3
Os Cichorium intybus predicted proteins Os07t0191600-04 R2
Mt Cichorium intybus predicted proteins rna-XM 003612901.4 R2
Mt Lactuca sativa predicted proteins rna-XM 003612901.4 R3
Os Lactuca sativa predicted proteins Os07t0191600-04 R3
Mt Helianthus annuus predicted proteins rna-XM 003612901.4 R2
Os Helianthus annuus predicted proteins Os07t0191600-04 R2
Os Senecio squalidus predicted proteins Os07t0191600-04 R2
Mt Senecio squalidus predicted proteins rna-XM 003612901.4 R2
Os Artemisia annua predicted proteins Os07t0191600-04 R2
Mt Artemisia annua predicted proteins rna-XM 003612901.4 R2
Os Chrysanthemum lavandulifolium predicted proteins Os07t0191600-04 R2
Mt Chrysanthemum lavandulifolium predicted proteins rna-XM 003612901.4 R2
Os Tanacetum coccineum predicted proteins Os07t0191600-04 R3
Mt Tanacetum coccineum predicted proteins rna-XM 003612901.4 R3
Os Glebionis coronaria predicted proteins Os07t0191600-04 R2
Mt Glebionis coronaria predicted proteins rna-XM 003612901.4 R2

### Sheet: Predicted STR2
Ref STR2 Zea mays XP 008676307.2
Ref STR2 Oryza sativa AET86898.1
Mt Hordeum vulgare subsp. vulgare predicted proteins rna-XM 003612901.4 R0
Os Hordeum vulgare subsp. vulgare predicted proteins Os07t0191600-04 R0
Mt Triticum aestivum predicted proteins rna-XM 003612901.4 R1
Os Triticum aestivum predicted proteins Os07t0191600-04 R1
Mt Triticum aestivum predicted proteins rna-XM 003612901.4 R2
Os Triticum aestivum predicted proteins Os07t0191600-04 R2
Ref STR2 Triticum aestivum XP 044340962.1
Mt Triticum aestivum predicted proteins rna-XM 003612901.4 R0
Os Triticum aestivum predicted proteins Os07t0191600-04 R0
Os Alopecurus myosuroides predicted proteins Os07t0191600-04 R0
Mt Alopecurus myosuroides predicted proteins rna-XM 003612901.4 R0
Mt Poa annua predicted proteins rna-XM 003612901.4 R0
Os Poa annua predicted proteins Os07t0191600-04 R0
Os Poa annua predicted proteins Os07t0191600-04 R1
Mt Poa annua predicted proteins rna-XM 003612901.4 R1
Os Dactylis glomerata predicted proteins Os07t0191600-04 R0
Mt Dactylis glomerata predicted proteins rna-XM 003612901.4 R0
Os Lolium perenne predicted proteins Os07t0191600-04 R0
Mt Lolium perenne predicted proteins rna-XM 003612901.4 R0
Os Avena sativa predicted proteins Os07t0191600-04 R2
Mt Avena sativa predicted proteins rna-XM 003612901.4 R0
Os Avena sativa predicted proteins Os07t0191600-04 R0
Mt Avena sativa predicted proteins rna-XM 003612901.4 R1
Os Avena sativa predicted proteins Os07t0191600-04 R1
Mt Avena sativa predicted proteins rna-XM 003612901.4 R2
Mt Ananas comosus predicted proteins rna-XM 003612901.4 R0
Os Ananas comosus predicted proteins Os07t0191600-04 R0
Os Typha latifolia predicted proteins Os07t0191600-04 R0
Mt Typha latifolia predicted proteins rna-XM 003612901.4 R0
Os Coptis chinensis predicted proteins Os07t0191600-04 R0
Mt Coptis chinensis predicted proteins rna-XM 003612901.4 R0
Mt Aquilegia coerulea predicted proteins rna-XM 003612901.4 R1
Os Aquilegia coerulea predicted proteins Os07t0191600-04 R0
Mt Aquilegia coerulea predicted proteins rna-XM 003612901.4 R0
Os Thalictrum thalictroides predicted proteins Os07t0191600-04 R0
Mt Thalictrum thalictroides predicted proteins rna-XM 003612901.4 R0
Mt Geranium maculatum rna-XM 003612901.4 R6
Ref STR2 Medicago truncatula A9YWR6.1
Mt Petunia axillaris subsp. axillaris predicted proteins rna-XM 003612901.4 R0
Os Petunia axillaris subsp. axillaris predicted proteins Os07t0191600-04 R0
Mt Petunia secreta predicted proteins rna-XM 003612901.4 R0
Os Petunia secreta predicted proteins Os07t0191600-04 R0
Os Petunia secreta predicted proteins Os07t0191600-04 R1
Os Petunia axillaris subsp. axillaris predicted proteins Os07t0191600-04 R1
Mt Petunia axillaris subsp. axillaris predicted proteins rna-XM 003612901.4 R1
Mt Petunia secreta predicted proteins rna-XM 003612901.4 R1
Os Hydrangea macrophylla predicted proteins Os07t0191600-04 R1
Mt Hydrangea macrophylla predicted proteins rna-XM 003612901.4 R1
Os Hydrangea macrophylla predicted proteins Os07t0191600-04 R0
Mt Hydrangea macrophylla predicted proteins rna-XM 003612901.4 R0
Os Nyssa sinensis predicted proteins Os07t0191600-04 R0
Mt Nyssa sinensis predicted proteins rna-XM 003612901.4 R0
Mt Cornus florida predicted proteins rna-XM 003612901.4 R0
Os Cornus florida predicted proteins Os07t0191600-04 R0
Os Cornus controversa predicted proteins Os07t0191600-04 R0
Mt Cornus controversa predicted proteins rna-XM 003612901.4 R0
Mt Artemisia annua predicted proteins rna-XM 003612901.4 R0
Os Artemisia annua predicted proteins Os07t0191600-04 R1
Mt Tanacetum coccineum predicted proteins rna-XM 003612901.4 R2
Os Tanacetum coccineum predicted proteins Os07t0191600-04 R0
Os Tanacetum coccineum predicted proteins Os07t0191600-04 R6
Mt Tanacetum coccineum predicted proteins rna-XM 003612901.4 R0
Mt Glebionis coronaria predicted proteins rna-XM 003612901.4 R0
Os Glebionis coronaria predicted proteins Os07t0191600-04 R0
Mt Senecio squalidus predicted proteins rna-XM 003612901.4 R1
Os Senecio squalidus predicted proteins Os07t0191600-04 R1
Mt Helianthus annuus predicted proteins rna-XM 003612901.4 R0
Os Helianthus annuus predicted proteins Os07t0191600-04 R0
Os Cichorium intybus predicted proteins Os07t0191600-04 R1
Mt Cichorium intybus predicted proteins rna-XM 003612901.4 R0
Os Lactuca sativa predicted proteins Os07t0191600-04 R2
Os Lactuca sativa predicted proteins Os07t0191600-04 R1
Mt Lactuca sativa predicted proteins rna-XM 003612901.4 R1
Mt Lactuca sativa predicted proteins rna-XM 003612901.4 R0
Mt Helianthus annuus predicted proteins rna-XM 003612901.4 R1
Os Helianthus annuus predicted proteins Os07t0191600-04 R1
Os Lactuca sativa predicted proteins Os07t0191600-04 R0
Mt Lactuca sativa predicted proteins rna-XM 003612901.4 R2
Os Cichorium intybus predicted proteins Os07t0191600-04 R0
Mt Cichorium intybus predicted proteins rna-XM 003612901.4 R1
Mt Senecio squalidus predicted proteins rna-XM 003612901.4 R0
Os Senecio squalidus predicted proteins Os07t0191600-04 R0
Os Artemisia annua predicted proteins Os07t0191600-04 R0
Mt Artemisia annua predicted proteins rna-XM 003612901.4 R1
Mt Chrysanthemum lavandulifolium predicted proteins rna-XM 003612901.4 R1
Os Chrysanthemum lavandulifolium predicted proteins Os07t0191600-04 R0
Mt Chrysanthemum lavandulifolium predicted proteins rna-XM 003612901.4 R0
Os Chrysanthemum lavandulifolium predicted proteins Os07t0191600-04 R1
Mt Glebionis coronaria predicted proteins rna-XM 003612901.4 R1
Os Glebionis coronaria predicted proteins Os07t0191600-04 R1
Os Glebionis coronaria predicted proteins Os07t0191600-04 R7
Mt Glebionis coronaria predicted proteins rna-XM 003612901.4 R7
Mt Tanacetum coccineum predicted proteins rna-XM 003612901.4 R4
Os Tanacetum coccineum predicted proteins Os07t0191600-04 R2
Os Tanacetum coccineum predicted proteins Os07t0191600-04 R1
Mt Tanacetum coccineum predicted proteins rna-XM 003612901.4 R1
