## Supplementary Table 5 for "Helotiales fungi as potential nutritional partners for non-mycorrhizal plants: a machine learning and experimental approach"

### Sheet: info
Table S5. Taxonomy and log10 (relative abundance +1) of each OTU associated either to AM or non-AM plants in each sample for each biome. An OTU can be present twice if it was enriched in AM or non-AM plants in each biome.

### Sheet: Tab. S5
Table S5. Taxonomy and Relative abundance of each OTU associated either to AM or Non-AM plants in each sample for each biome. An OTU can be present twice if it was enriched in AM or Non-AM plants in each biome.
Fungal OTUa	Kingdom	Phylum	Class	Order	Family	Genus	Species	mean MDAb	sd MDAc	CAP1 axis scored	P-valuee	Biomef	Average relative abundance	Average relative abundance in AM	Average relative abundance in non-AM	Enrichment or depletion in the roots of Non-AM plants	Average relative abundance in AM plants in respective biomes	Average relative abundance in non-AM plants in respective biomes	Enrichment or depletion in the roots of Non-AM plants in respective biomes	Associated with AM or Non-AM plants
Otu000331	k__Fungi	p__Basidiomycota	c__Agaricomycetes	o__Corticiales	f__Corticiaceae	g__Laetisaria	s__Laetisaria_sp	0.000333209	0.000393638	-0.0408161	0.00487511	Alpine	0.000545795	0.00135048	5.25e-07	-11.3284	0.00236438	4.36e-07	-12.404	AM
Otu000107	k__Fungi	p__Basidiomycota	c__Agaricomycetes	o__Cantharellales	f__Ceratobasidiaceae	g__Ceratobasidium	s__Ceratobasidium_sp	0.000577403	0.000531001	-0.0956446	0.00638021	Alpine	0.00240113	0.00316962	5.48e-06	-9.17582	0.00555343	5.16e-06	-10.0706	AM
Otu000169	k__Fungi	p__Ascomycota	c__Leotiomycetes	o__Helotiales	f__Helotiales_fam_Incertae_sedis	g__Varicosporium	s__Varicosporium_elodeae	0.000862741	0.000746565	-0.0690997	0.00383665	Alpine	0.00170692	0.00229196	7.07e-06	-8.34103	0.00401437	9.01e-06	-8.79885	AM
Otu000152	k__Fungi	p__Ascomycota	c__Sordariomycetes	o__Hypocreales	f__Stachybotryaceae	g__Stachybotryaceae_gen_Incertae_sedis	s__Stachybotryaceae_sp	0.000407987	0.000486124	-0.0518576	0.0110274	Alpine	0.00110517	0.00175883	0.000759374	-1.21173	0.00301425	9.82e-06	-8.26153	AM
Otu000729	k__Fungi	p__Glomeromycota	c__Glomeromycetes	o__Glomerales	f__Claroideoglomeraceae	g__Claroideoglomus	s__Claroideoglomus_sp	0.000690806	0.000695428	-0.0123965	0.00266363	Alpine	0.000302675	0.000528822	2.77e-05	-4.2531	0.000724432	7.05e-06	-6.68313	AM
Otu000938	k__Fungi	p__Ascomycota	c__Leotiomycetes	o__Helotiales	f__Leotiaceae	g__Gorgomyces	s__Gorgomyces_sp	0.00147873	0.000850014	-0.00985572	0.0133072	Alpine	0.000227521	0.000330229	4.23e-06	-6.28519	0.000577605	7.3e-06	-6.30625	AM
Otu001224	k__Fungi	p__Glomeromycota	c__Glomeromycetes	o__Glomerales	f__Glomeraceae	f__Glomeraceae_unclassified	f__Glomeraceae_unclassified	0.000398576	0.000476782	-0.00697487	0.0189182	Alpine	0.0001506	0.000234425	3.8e-06	-5.94543	0.00041028	6.71e-06	-5.93415	AM
Otu000408	k__Fungi	p__Glomeromycota	c__Glomeromycetes	o__Glomerales	f__Claroideoglomeraceae	g__Claroideoglomus	s__Claroideoglomus_sp	0.00112265	0.00102545	-0.0250847	0.00170409	Alpine	0.000666023	0.0010739	8.98e-05	-3.57938	0.00150151	4.93e-05	-4.92942	AM
Otu000568	k__Fungi	p__Ascomycota	c__Leotiomycetes	o__Helotiales	f__Hyaloscyphaceae	g__Albotricha	s__Albotricha_sp	0.000376049	0.000404248	-0.0255541	0.00910384	Alpine	0.000724066	0.000882157	3.68e-05	-4.58469	0.00154412	6.47e-05	-4.57778	AM
Otu000286	k__Fungi	p__Basidiomycota	c__Agaricomycetes	o__Trechisporales	f__Trechisporales_fam_Incertae_sedis	g__Trechisporales_gen_Incertae_sedis	s__Trechisporales_sp	0.000488112	0.000633833	-0.0464653	0.0112487	Alpine	0.00100161	0.00160745	6.92e-05	-4.53826	0.00281373	0.000121842	-4.5294	AM
Otu000536	k__Fungi	p__Glomeromycota	c__Glomeromycetes	o__Glomerales	f__Glomeraceae	g__Rhizophagus	s__Rhizophagus_intraradices	0.00265585	0.00165973	-0.0208388	7.32e-05	Alpine	0.000425148	0.000776446	5.35e-05	-3.8597	0.00128341	7.71e-05	-4.05715	AM
Otu001411	k__Fungi	p__Glomeromycota	c__Glomeromycetes	o__Glomerales	f__Glomeraceae	g__Rhizophagus	s__Rhizophagus_intraradices	0.00113447	0.000905979	-0.00479109	0.0174614	Alpine	9.53e-05	0.0001733	1.25e-05	-3.79279	0.000296979	1.98e-05	-3.9084	AM
Otu000135	k__Fungi	p__Ascomycota	c__Leotiomycetes	o__Helotiales	o__Helotiales_unclassified	o__Helotiales_unclassified	o__Helotiales_unclassified	0.000909479	0.00109581	-0.0694182	0.00668425	Alpine	0.00118147	0.00256337	0.000275757	-3.21657	0.00436055	0.000335387	-3.70061	AM
Otu000227	k__Fungi	p__Ascomycota	c__Leotiomycetes	o__Helotiales	f__Lachnaceae	g__Pezizellaster	s__Pezizellaster_sp	0.00200917	0.00129218	-0.0534729	0.00324957	Alpine	0.00141269	0.00193356	0.000166642	-3.53644	0.00338618	0.000287174	-3.55966	AM
Otu000484	k__Fungi	p__Ascomycota	c__Leotiomycetes	o__Helotiales	f__Leotiaceae	g__Alatospora	s__Alatospora_sp	0.00123168	0.00102829	-0.0118257	0.00256946	Alpine	0.000483968	0.00062843	0.00017685	-1.82923	0.000755894	7.15e-05	-3.40195	AM
Otu001255	k__Fungi	p__Ascomycota	c__Leotiomycetes	o__Helotiales	f__Dermateaceae	g__Trimmatostroma	g__Trimmatostroma_unclassified	0.00053759	0.000509602	-0.00542334	0.0262283	Alpine	0.000124578	0.000209437	1.89e-05	-3.4687	0.000347005	3.32e-05	-3.38515	AM
Otu000500	k__Fungi	p__Ascomycota	c__Leotiomycetes	o__Helotiales	f__Dermateaceae	g__Trimmatostroma	s__Trimmatostroma_sp	0.000439162	0.000580214	-0.016414	0.034725	Alpine	0.000320035	0.000664336	6.35e-05	-3.38696	0.0010511	0.000101022	-3.37916	AM
Otu001170	k__Fungi	p__Glomeromycota	c__Glomeromycetes	o__Glomerales	f__Glomeraceae	g__Rhizoglomus	s__Rhizoglomus_vesiculiferum	0.00450386	0.00184428	-0.00654122	7.63e-05	Alpine	0.000132407	0.000246907	2.39e-05	-3.3685	0.000419304	4.08e-05	-3.36076	AM
Otu000066	k__Fungi	p__Basidiomycota	c__Agaricomycetes	o__Agaricales	f__Mycenaceae	g__Mycena	s__Mycena_rebaudengoi	0.000526774	0.000804312	-0.0816342	0.00279374	Alpine	0.0022275	0.00328006	0.000967707	-1.76108	0.00525821	0.000522148	-3.33204	AM
Otu001158	k__Fungi	p__Ascomycota	c__Leotiomycetes	o__Helotiales	o__Helotiales_unclassified	o__Helotiales_unclassified	o__Helotiales_unclassified	0.000540516	0.000503483	-0.0048249	0.0177057	Alpine	0.000157509	0.000212387	3.24e-05	-2.71231	0.000311576	3.24e-05	-3.26487	AM
Otu000867	k__Fungi	p__Ascomycota	c__Leotiomycetes	o__Helotiales	f__Ploettnerulaceae	f__Ploettnerulaceae_unclassified	f__Ploettnerulaceae_unclassified	0.00103643	0.000893004	-0.00382056	0.00557093	Alpine	0.000198042	0.000260215	0.000148385	-0.810356	0.000251761	3.07e-05	-3.035	AM
Otu000639	k__Fungi	p__Glomeromycota	c__Glomeromycetes	o__Glomerales	f__Glomeraceae	g__Rhizoglomus	s__Rhizoglomus_vesiculiferum	0.00242855	0.00144631	-0.0137891	0.00145502	Alpine	0.000371414	0.000584031	7.08e-05	-3.04435	0.00091712	0.000119031	-2.94578	AM
Otu001179	k__Fungi	p__Ascomycota	c__Leotiomycetes	o__Helotiales	f__Leotiaceae	g__Alatospora	g__Alatospora_unclassified	0.000396032	0.00058079	-0.00602394	0.0165461	Alpine	0.000139546	0.000231699	3.18e-05	-2.86594	0.000404618	5.61e-05	-2.85147	AM
Otu000007	k__Fungi	p__Ascomycota	c__Leotiomycetes	o__Helotiales	f__Helotiales_fam_Incertae_sedis	f__Helotiales_fam_Incertae_sedis_unclassified	f__Helotiales_fam_Incertae_sedis_unclassified	0.00181088	0.00158983	-0.35833	0.0184599	Alpine	0.00736736	0.0144372	0.00246333	-2.55111	0.0253813	0.00434513	-2.5463	AM
Otu002171	k__Fungi	p__Ascomycota	c__Leotiomycetes	o__Helotiales	f__Leotiaceae	g__Pezoloma	g__Pezoloma_unclassified	0.000600166	0.000610526	-0.0028105	0.0177346	Alpine	5.69e-05	0.000113313	2.02e-05	-2.48493	0.000198306	3.57e-05	-2.47357	AM
Otu000115	k__Fungi	p__Ascomycota	c__Sordariomycetes	o__Xylariales	f__Nothodactylariaceae	g__Nothodactylaria	s__Nothodactylaria_sp	0.00101473	0.000732059	-0.0720541	0.0202279	Alpine	0.00232605	0.00298877	0.000578081	-2.37021	0.00516986	0.000988811	-2.38636	AM
Otu001283	k__Fungi	p__Glomeromycota	c__Glomeromycetes	o__Glomerales	f__Glomeraceae	g__Rhizophagus	s__Rhizophagus_sp	0.00129743	0.00145335	-0.00523686	0.00175536	Alpine	0.000144152	0.000214883	4.14e-05	-2.37514	0.000376075	7.31e-05	-2.36383	AM
Otu000904	k__Fungi	p__Mortierellomycota	c__Mortierellomycetes	o__Mortierellales	f__Mortierellaceae	g__Podila	s__Podila_minutissima	0.000817893	0.000794112	-0.00638375	0.00761815	Alpine	0.000180539	0.000269969	5.92e-05	-2.18817	0.000470615	0.000101219	-2.21707	AM
Otu000005	k__Fungi	p__Ascomycota	c__Leotiomycetes	o__Helotiales	f__Ploettnerulaceae	g__Rhynchosporium	s__Rhynchosporium_sp	0.000824354	0.000754169	-0.091819	0.0409484	Alpine	0.0108894	0.013142	0.00840949	-0.644096	0.00683385	0.00150013	-2.18761	AM
Otu001439	k__Fungi	p__Ascomycota	c__Leotiomycetes	o__Helotiales	o__Helotiales_unclassified	o__Helotiales_unclassified	o__Helotiales_unclassified	0.00179866	0.00109835	-0.00270583	0.0111067	Alpine	9.42e-05	0.000142531	4.5e-05	-1.66314	0.000233206	7.67e-05	-1.60519	AM
Otu000089	k__Fungi	p__Ascomycota	c__Leotiomycetes	o__Helotiales	f__Hyaloscyphaceae	g__Hyaloscypha	g__Hyaloscypha_unclassified	0.000522699	0.000659673	-0.0682521	0.046669	Alpine	0.00299432	0.00339152	0.00112308	-1.59448	0.00594167	0.00197775	-1.58701	AM
Otu000087	k__Fungi	p__Ascomycota	c__Leotiomycetes	o__Helotiales	f__Helotiales_fam_Incertae_sedis	g__Leohumicola	s__Leohumicola_minima	0.000582899	0.00073221	-0.0473059	0.0283428	Alpine	0.00226399	0.00331917	0.00147744	-1.16772	0.00534109	0.00259366	-1.04215	AM
Otu000201	k__Fungi	p__Ascomycota	c__Dothideomycetes	o__Pleosporales	f__Melanommataceae	g__Pleotrichocladium	s__Pleotrichocladium_sp	0.000628898	0.000889518	0.00397898	0.0142829	Alpine	0.000725402	0.000701748	0.000880366	0.327149	0.00112183	0.00135229	0.269555	Non-AM
Otu000202	k__Fungi	p__Ascomycota	c__Dothideomycetes	o__Pleosporales	o__Pleosporales_unclassified	o__Pleosporales_unclassified	o__Pleosporales_unclassified	0.00199193	0.00118349	0.0169579	0.00135177	Alpine	0.00110265	0.000724133	0.00127407	0.815115	0.00126526	0.00224798	0.829188	Non-AM
Otu001703	k__Fungi	p__Ascomycota	c__Leotiomycetes	o__Thelebolales	f__Pseudeurotiaceae	g__Pseudogymnoascus	s__Pseudogymnoascus_appendiculatus	0.000610896	0.000735004	0.00207385	0.0165276	Alpine	6.01e-05	3.94e-05	0.000107807	1.45037	6.77e-05	0.000187705	1.4708	Non-AM
Otu000020	k__Fungi	p__Ascomycota	c__Sordariomycetes	o__Hypocreales	f__Nectriaceae	g__Fusarium	g__Fusarium_unclassified	0.00592721	0.00287464	0.211118	1.61e-05	Alpine	0.00627741	0.00372387	0.0110732	1.57219	0.0058769	0.0182369	1.63373	Non-AM
Otu000476	k__Fungi	p__Ascomycota	c__Sordariomycetes	o__Hypocreales	f__Nectriaceae	g__Neonectria	s__Neonectria_major	0.000607152	0.000799513	0.019106	0.0325173	Alpine	0.000538625	0.000282506	0.00090744	1.68352	0.000494438	0.00160085	1.69498	Non-AM
Otu001845	k__Fungi	p__Ascomycota	c__Sordariomycetes	o__Sordariales	f__Sordariales_fam_Incertae_sedis	g__Sordariales_gen_Incertae_sedis	s__Sordariales_sp	0.000407868	0.00058007	0.00189881	0.0103988	Alpine	5.11e-05	2.66e-05	8.86e-05	1.73839	4.65e-05	0.00015634	1.74983	Non-AM
Otu000148	k__Fungi	p__Ascomycota	c__Leotiomycetes	o__Helotiales	f__Hyaloscyphaceae	g__Microscypha	s__Microscypha_sp	0.00164345	0.00130118	0.0481153	0.0220705	Alpine	0.00117624	0.000639511	0.002232	1.80329	0.00111077	0.00390115	1.81234	Non-AM
Otu000184	k__Fungi	p__Ascomycota	p__Ascomycota_unclassified	p__Ascomycota_unclassified	p__Ascomycota_unclassified	p__Ascomycota_unclassified	p__Ascomycota_unclassified	0.000656248	0.000880283	0.0476324	0.0186306	Alpine	0.00111965	0.000595372	0.00215509	1.85588	0.00104104	0.00380318	1.86918	Non-AM
Otu000773	k__Fungi	p__Ascomycota	c__Leotiomycetes	o__Thelebolales	f__Pseudeurotiaceae	g__Pseudogymnoascus	g__Pseudogymnoascus_unclassified	0.000486671	0.000621933	0.00931854	0.0474227	Alpine	0.000247692	0.000114276	0.000452968	1.98689	0.000180342	0.000719648	1.99656	Non-AM
Otu000166	k__Fungi	p__Ascomycota	c__Eurotiomycetes	o__Chaetothyriales	o__Chaetothyriales_unclassified	o__Chaetothyriales_unclassified	o__Chaetothyriales_unclassified	0.000552548	0.000898336	0.0441975	0.0155391	Alpine	0.000906314	0.000378378	0.00182472	2.26978	0.00065779	0.00321951	2.29114	Non-AM
Otu000088	k__Fungi	p__Ascomycota	c__Dothideomycetes	o__Pleosporales	f__Phaeosphaeriaceae	g__Paraphoma	s__Paraphoma_radicina	0.00261803	0.00155383	0.0916945	0.00147657	Alpine	0.00151073	0.000327837	0.00334306	3.35012	0.000571665	0.0058932	3.36581	Non-AM
Otu000044	k__Fungi	p__Ascomycota	c__Leotiomycetes	o__Helotiales	o__Helotiales_unclassified	o__Helotiales_unclassified	o__Helotiales_unclassified	0.00107188	0.00117869	0.184778	0.013745	Alpine	0.00299489	0.000586677	0.00665395	3.50357	0.000849477	0.0116051	3.77204	Non-AM
Otu000586	k__Fungi	p__Basidiomycota	c__Agaricomycetes	c__Agaricomycetes_unclassified	c__Agaricomycetes_unclassified	c__Agaricomycetes_unclassified	c__Agaricomycetes_unclassified	0.000648991	0.000698343	0.0194725	0.004077	Alpine	0.000362585	0.000165485	0.000688253	2.05624	8.7e-05	0.00121414	3.80355	Non-AM
Otu001435	k__Fungi	p__Ascomycota	p__Ascomycota_unclassified	p__Ascomycota_unclassified	p__Ascomycota_unclassified	p__Ascomycota_unclassified	p__Ascomycota_unclassified	0.000484688	0.00062348	0.00530492	0.00152048	Alpine	7.44e-05	4.47e-06	0.000178352	5.31764	7.68e-06	0.000314614	5.35578	Non-AM
Otu000014	k__Fungi	p__Ascomycota	p__Ascomycota_unclassified	p__Ascomycota_unclassified	p__Ascomycota_unclassified	p__Ascomycota_unclassified	p__Ascomycota_unclassified	0.00386781	0.00197731	0.392567	0.000128006	Alpine	0.00551988	0.000293469	0.013263	5.49806	0.000503864	0.0234847	5.54254	Non-AM
Otu000158	k__Fungi	p__Ascomycota	c__Dothideomycetes	o__Pleosporales	f__Lindgomycetaceae	f__Lindgomycetaceae_unclassified	f__Lindgomycetaceae_unclassified	0.00188542	0.00124412	0.0743223	0.00104144	Alpine	0.00104171	4.59e-05	0.00248611	5.76025	7.98e-05	0.00438882	5.78152	Non-AM
Otu000045	k__Fungi	p__Ascomycota	c__Leotiomycetes	o__Helotiales	f__Hyaloscyphaceae	g__Lachnum	g__Lachnum_unclassified	0.00071818	0.000794185	0.245128	0.0474017	Alpine	0.00340451	0.000124847	0.00819918	6.03725	0.00021678	0.0145012	6.0638	Non-AM
Otu000761	k__Fungi	p__Ascomycota	c__Sordariomycetes	o__Hypocreales	f__Nectriaceae	f__Nectriaceae_unclassified	f__Nectriaceae_unclassified	0.000988588	0.000741172	0.00457256	0.0049681	Alpine	0.000299865	8.29e-05	0.00051356	2.63039	2.54e-06	0.00026709	6.71715	Non-AM
Otu000597	k__Fungi	p__Ascomycota	p__Ascomycota_unclassified	p__Ascomycota_unclassified	p__Ascomycota_unclassified	p__Ascomycota_unclassified	p__Ascomycota_unclassified	0.000486534	0.000438229	0.0234972	0.0252706	Alpine	0.000315511	2.27e-06	0.000772755	8.41271	3.25e-06	0.00136346	8.71292	Non-AM
Otu002251	k__Fungi	p__Ascomycota	c__Leotiomycetes	o__Helotiales	f__Hyaloscyphaceae	g__Hyalopeziza	s__Hyalopeziza_sp	0.00101114	0.000569508	0.00760591	0.00334537	Alpine	0.00010201	4.73e-07	0.000249944	9.04537	8.28e-07	0.000440916	9.05691	Non-AM
Otu000451	k__Fungi	p__Ascomycota	c__Pezizomycotina_cls_Incertae_sedis	o__Pezizomycotina_ord_Incertae_sedis	f__Pezizomycotina_fam_Incertae_sedis	g__Triscelophorus	s__Triscelophorus_sp	0.000311925	0.000354557	0.0197626	0.00542801	Alpine	0.000266175	1.73e-06	0.000651273	8.5523	1.35e-06	0.00114525	9.72842	Non-AM
Otu000120	k__Fungi	p__Ascomycota	c__Dothideomycetes	o__Minutisphaerales	f__Minutisphaeraceae	g__Minutisphaera	s__Minutisphaera_sp	0.0051097	0.00198917	0.0834954	1.94e-05	Alpine	0.00111827	2.43e-06	0.00274554	10.1439	2.89e-06	0.00484467	10.713	Non-AM
Otu000532	k__Fungi	p__Basidiomycota	c__Agaricomycetes	o__Cantharellales	f__Ceratobasidiaceae	g__Thanatephorus	s__Thanatephorus_cucumeris	0.000360376	0.000318876	0.0261484	0.00833066	Alpine	0.000531541	2.7e-05	0.00116748	5.43657	1.13e-07	0.00151391	13.7104	Non-AM
Otu000218	k__Fungi	p__Ascomycota	c__Sordariomycetes	o__Xylariales	f__Diatrypaceae	g__Monosporascus	s__Monosporascus_sp	0.000627824	0.000374661	0.0374803	0.00111638	Alpine	0.000502594	9.74e-07	0.00123291	10.3052	0	0.00217053	NA	Non-AM
Otu000883	k__Fungi	p__Basidiomycota	c__Agaricomycetes	o__Sebacinales	f__Sebacinaceae	g__Sebacina	s__Sebacina_dimitica	0.00032453	0.000294327	0.00842059	0.0038071	Alpine	0.000112603	2.63e-07	0.0002762	10.0376	0	0.000487238	NA	Non-AM
Otu000191	k__Fungi	p__Ascomycota	c__Pezizomycetes	o__Pezizales	f__Pyronemataceae	g__Lasiobolidium	s__Lasiobolidium_coprophilum	0.000316272	0.000373189	-0.0739943	0.00847985	Lowland	0.000993128	0.00184505	1.39e-06	-10.3782	0.00429631	6.41e-07	-12.7103	AM
Otu001009	k__Fungi	p__Glomeromycota	c__Glomeromycetes	o__Glomerales	f__Glomeraceae	g__Rhizophagus	s__Rhizophagus_irregularis	0.000549357	0.00045184	-0.01015	0.0311192	Lowland	0.000136092	0.000252472	4.51e-07	-9.12789	0.000589201	1.04e-06	-9.1432	AM
Otu001326	k__Fungi	p__Glomeromycota	c__Glomeromycetes	o__Glomerales	f__Glomeraceae	g__Funneliformis	g__Funneliformis_unclassified	0.000376291	0.000438907	-0.0078818	0.00584471	Lowland	0.000106615	0.000196811	1.12e-06	-7.45516	0.000459285	2.59e-06	-7.47041	AM
Otu001177	k__Fungi	p__Glomeromycota	c__Glomeromycetes	o__Glomerales	f__Glomeraceae	g__Funneliformis	s__Funneliformis_mosseae	0.000398264	0.000477887	-0.0087438	0.00611594	Lowland	0.000120663	0.000220317	3.75e-06	-5.87801	0.000514148	7.49e-06	-6.1009	AM
Otu001773	k__Fungi	p__Glomeromycota	c__Glomeromycetes	o__Glomerales	f__Glomeraceae	g__Funneliformis	s__Funneliformis_mosseae	0.000553777	0.000494184	-0.00500899	0.00270561	Lowland	6.95e-05	0.000126757	2.32e-06	-5.77212	0.000295568	5.36e-06	-5.78622	AM
Otu000565	k__Fungi	p__Glomeromycota	c__Glomeromycetes	o__Glomerales	f__Glomeraceae	g__Rhizophagus	s__Rhizophagus_irregularis	0.00354376	0.00188016	-0.0246169	5.53e-05	Lowland	0.00034515	0.000625989	1.51e-05	-5.37313	0.00146105	3.39e-05	-5.42808	AM
Otu000874	k__Fungi	p__Glomeromycota	c__Glomeromycetes	o__Glomerales	f__Glomeraceae	g__Funneliformis	g__Funneliformis_unclassified	0.000715106	0.00059063	-0.0139876	0.030057	Lowland	0.000197351	0.000356828	9.59e-06	-5.21692	0.000832797	2.22e-05	-5.23232	AM
Otu000291	k__Fungi	p__Basidiomycota	c__Agaricomycetes	o__Auriculariales	f__Auriculariales_fam_Incertae_sedis	g__Oliveonia	s__Oliveonia_sp	0.000310657	0.000582159	-0.0602427	0.0241087	Lowland	0.000884058	0.00156917	7.38e-05	-4.40953	0.00366501	0.000168486	-4.44311	AM
Otu000613	k__Fungi	p__Glomeromycota	c__Glomeromycetes	o__Glomerales	f__Glomeraceae	g__Rhizophagus	s__Rhizophagus_irregularis	0.00208142	0.0015202	-0.0213891	0.00287316	Lowland	0.00032316	0.000565698	3.47e-05	-4.02546	0.00132015	8.02e-05	-4.0407	AM
Otu000984	k__Fungi	p__Glomeromycota	c__Glomeromycetes	o__Glomerales	f__Glomeraceae	g__Rhizophagus	s__Rhizophagus_irregularis	0.000372965	0.000499564	-0.0108758	0.00352851	Lowland	0.000170866	0.000293452	2.36e-05	-3.63366	0.000684856	5.46e-05	-3.64899	AM
Otu001294	k__Fungi	p__Ascomycota	c__Leotiomycetes	o__Helotiales	f__Leotiaceae	g__Flagellospora	s__Flagellospora_sp	0.00036996	0.000548111	-0.00707977	0.00927342	Lowland	0.000111451	0.000191423	1.65e-05	-3.53955	0.000446711	3.65e-05	-3.61403	AM
Otu000632	k__Fungi	p__Glomeromycota	c__Glomeromycetes	o__Glomerales	f__Glomeraceae	g__Rhizophagus	s__Rhizophagus_irregularis	0.000649382	0.000724351	-0.0182068	0.0365267	Lowland	0.00028953	0.00049497	4.32e-05	-3.51882	0.00115366	9.83e-05	-3.55305	AM
Otu002060	k__Fungi	p__Glomeromycota	c__Glomeromycetes	o__Glomerales	f__Claroideoglomeraceae	g__Claroideoglomus	g__Claroideoglomus_unclassified	0.000461046	0.000617399	-0.00338019	0.0103056	Lowland	5.66e-05	9.47e-05	1.09e-05	-3.11428	0.000220894	2.51e-05	-3.14005	AM
Otu000952	k__Fungi	p__Glomeromycota	c__Glomeromycetes	o__Glomerales	f__Glomeraceae	g__Dominikia	g__Dominikia_unclassified	0.000392381	0.000472705	-0.0115002	0.0226497	Lowland	0.000200575	0.000328569	4.35e-05	-2.91869	0.00076683	0.000100339	-2.93403	AM
Otu001474	k__Fungi	p__Ascomycota	c__Sordariomycetes	c__Sordariomycetes_unclassified	c__Sordariomycetes_unclassified	c__Sordariomycetes_unclassified	c__Sordariomycetes_unclassified	0.000335017	0.000782508	-0.00273492	0.0459138	Lowland	8.54e-05	0.000113964	4.57e-05	-1.31694	0.000264091	0.000105629	-1.32203	AM
Otu000039	k__Fungi	p__Basidiomycota	c__Agaricomycetes	o__Agaricales	f__Mycenastraceae	g__Mycenastrum	s__Mycenastrum_sp	0.000693144	0.000891548	-0.0950003	0.00952274	Lowland	0.00375195	0.00471487	0.00235991	-0.998486	0.0109988	0.00545021	-1.01296	AM
Otu000660	k__Fungi	p__Ascomycota	c__Eurotiomycetes	o__Chaetothyriales	f__Cyphellophoraceae	g__Cyphellophora	s__Cyphellophora_vermispora	0.000376365	0.000770513	0.000841342	0.0126867	Lowland	0.000307376	0.000274303	0.000298748	0.123161	0.000640157	0.000688928	0.105927	Non-AM
Otu000135	k__Fungi	p__Ascomycota	c__Leotiomycetes	o__Helotiales	o__Helotiales_unclassified	o__Helotiales_unclassified	o__Helotiales_unclassified	0.00140921	0.00129273	0.000441364	0.0155174	Lowland	0.00118147	0.00256337	0.000275757	-3.21657	0.000172129	0.000197702	0.199835	Non-AM
Otu001049	k__Fungi	p__Ascomycota	c__Sordariomycetes	o__Hypocreales	f__Clavicipitaceae	g__Marquandomyces	s__Marquandomyces_marquandii	0.000587834	0.000838948	0.000305952	0.00546408	Lowland	4.67e-05	3.98e-05	4.77e-05	0.259311	9.24e-05	0.000110076	0.253308	Non-AM
Otu000748	k__Fungi	p__Ascomycota	c__Sordariomycetes	o__Hypocreales	f__Hypocreales_fam_Incertae_sedis	g__Sesquicillium	s__Sesquicillium_sp	0.000778156	0.00109147	0.00272943	0.0458209	Lowland	0.000220151	0.000173461	0.000243797	0.491067	0.000404249	0.000562441	0.476456	Non-AM
Otu000361	k__Fungi	p__Ascomycota	c__Dothideomycetes	o__Pleosporales	f__Arthopyreniaceae	g__Arthopyrenia	s__Arthopyrenia_sp	0.000533123	0.000878553	0.00748444	0.0433321	Lowland	0.000568476	0.000437173	0.000628491	0.523688	0.00101756	0.00145166	0.512597	Non-AM
Otu001226	k__Fungi	p__Basidiomycota	c__Tremellomycetes	o__Tremellales	f__Bulleribasidiaceae	g__Dioszegia	s__Dioszegia_aurantiaca	0.000797508	0.000905541	0.00131387	0.0444722	Lowland	0.000122044	9.98e-05	0.000151105	0.598981	0.000136523	0.000212649	0.639323	Non-AM
Otu000455	k__Fungi	p__Ascomycota	c__Dothideomycetes	o__Pleosporales	f__Phaeosphaeriaceae	g__Parastagonospora	s__Parastagonospora_sp	0.000722387	0.0013759	0.00907427	0.00666416	Lowland	0.000519379	0.000375357	0.000608102	0.696049	0.00087443	0.0014007	0.679731	Non-AM
Otu001389	k__Fungi	p__Ascomycota	c__Dothideomycetes	o__Pleosporales	f__Phaeosphaeriaceae	f__Phaeosphaeriaceae_unclassified	f__Phaeosphaeriaceae_unclassified	0.00052408	0.000898374	0.00150993	0.0328604	Lowland	8.04e-05	5.52e-05	9.42e-05	0.77058	0.000128834	0.000216319	0.747643	Non-AM
Otu001074	k__Fungi	p__Ascomycota	c__Dothideomycetes	o__Pleosporales	f__Pleosporaceae	g__Alternaria	g__Alternaria_unclassified	0.00119029	0.00115392	0.0027609	0.0246459	Lowland	0.000152212	0.000112984	0.00017904	0.664162	0.000194524	0.000354506	0.865858	Non-AM
Otu000709	k__Fungi	p__Mortierellomycota	c__Mortierellomycetes	o__Mortierellales	f__Mortierellaceae	g__Linnemannia	s__Linnemannia_sp	0.00116022	0.0011045	0.00403946	0.033692	Lowland	0.000232107	0.000180672	0.000247191	0.452258	0.000280357	0.000514455	0.875776	Non-AM
Otu000010	k__Fungi	p__Ascomycota	c__Dothideomycetes	o__Capnodiales	f__Cladosporiaceae	g__Cladosporium	s__Cladosporium_pseudocladosporioides	0.00479168	0.00203284	0.227253	0.00138879	Lowland	0.0105705	0.00665151	0.0134315	1.01386	0.0130295	0.0264539	1.02169	Non-AM
Otu000140	k__Fungi	p__Ascomycota	c__Sordariomycetes	o__Hypocreales	f__Nectriaceae	f__Nectriaceae_unclassified	f__Nectriaceae_unclassified	0.00117763	0.00151977	0.0419732	0.00767858	Lowland	0.00178883	0.00100935	0.00240971	1.25543	0.00190204	0.00434112	1.19052	Non-AM
Otu000496	k__Fungi	p__Ascomycota	c__Sordariomycetes	o__Hypocreales	f__Clavicipitaceae	g__Metacordyceps	s__Metacordyceps_sp	0.000440907	0.000768943	0.00770629	0.0163274	Lowland	0.000244426	0.00013232	0.000327607	1.30794	0.000308522	0.000755182	1.29145	Non-AM
Otu000018	k__Fungi	p__Ascomycota	c__Sordariomycetes	o__Hypocreales	f__Nectriaceae	g__Fusarium	g__Fusarium_unclassified	0.000999174	0.00109365	0.189231	0.0162596	Lowland	0.00589335	0.00311344	0.00790564	1.34437	0.00720136	0.0183031	1.34575	Non-AM
Otu000258	k__Fungi	p__Ascomycota	c__Sordariomycetes	o__Hypocreales	f__Bionectriaceae	f__Bionectriaceae_unclassified	f__Bionectriaceae_unclassified	0.00061208	0.000903418	0.0141961	0.016665	Lowland	0.000442321	0.000254629	0.000595261	1.22512	0.000530031	0.00135318	1.35221	Non-AM
Otu000460	k__Fungi	p__Ascomycota	c__Sordariomycetes	o__Hypocreales	f__Clavicipitaceae	g__Metarhizium	g__Metarhizium_unclassified	0.000355094	0.000743647	0.00656734	0.0242843	Lowland	0.000168794	7.76e-05	0.000243035	1.64773	0.000179289	0.000559874	1.64281	Non-AM
Otu001047	k__Fungi	p__Basidiomycota	c__Tremellomycetes	o__Filobasidiales	f__Filobasidiaceae	g__Filobasidium	s__Filobasidium_stepposum	0.000929736	0.00114634	0.00612285	0.0160653	Lowland	0.000169254	7.94e-05	0.00023908	1.58944	0.000165281	0.000520097	1.65386	Non-AM
Otu000831	k__Fungi	p__Ascomycota	c__Orbiliomycetes	o__Orbiliales	f__Orbiliaceae	g__Dactylaria	s__Dactylaria_dimorphospora	0.00050521	0.000665914	0.0103149	0.0481818	Lowland	0.000243837	9.52e-05	0.000355398	1.90002	0.000221826	0.000819675	1.88562	Non-AM
Otu000622	k__Fungi	p__Ascomycota	c__Sordariomycetes	o__Sordariales	f__Sordariales_fam_Incertae_sedis	g__Staphylotrichum	s__Staphylotrichum_coccosporum	0.00143871	0.00124561	0.00349216	0.0161332	Lowland	7.81e-05	2.94e-05	0.000117265	1.99584	6.81e-05	0.000270467	1.98901	Non-AM
Otu000203	k__Fungi	p__Ascomycota	c__Sordariomycetes	o__Hypocreales	f__Ophiocordycipitaceae	g__Purpureocillium	s__Purpureocillium_sodanum	0.00227589	0.00154589	0.0193449	0.0134968	Lowland	0.000456156	0.000174828	0.000694732	1.99052	0.000355657	0.00147733	2.05443	Non-AM
Otu000761	k__Fungi	p__Ascomycota	c__Sordariomycetes	o__Hypocreales	f__Nectriaceae	f__Nectriaceae_unclassified	f__Nectriaceae_unclassified	0.00182072	0.00161006	0.0111483	0.0138609	Lowland	0.000299865	8.29e-05	0.00051356	2.63039	0.000190153	0.000836304	2.13687	Non-AM
Otu000049	k__Fungi	p__Ascomycota	c__Dothideomycetes	o__Pleosporales	f__Cucurbitariaceae	g__Pyrenochaetopsis	s__Pyrenochaetopsis_leptospora	0.00486188	0.00197528	0.184836	0.000217571	Lowland	0.00387175	0.00133503	0.00600305	2.16882	0.00310628	0.0139047	2.16232	Non-AM
Otu000220	k__Fungi	p__Basidiomycota	c__Tremellomycetes	o__Tremellales	f__Bulleribasidiaceae	g__Vishniacozyma	s__Vishniacozyma_victoriae	0.00118697	0.00103685	0.0442071	0.0308496	Lowland	0.00115673	0.000519821	0.00177332	1.77037	0.000523451	0.00308898	2.561	Non-AM
Otu000895	k__Fungi	p__Ascomycota	c__Sordariomycetes	o__Hypocreales	f__Bionectriaceae	g__Bionectria	s__Bionectria_rossmaniae	0.00214906	0.00142161	0.00734619	0.0151115	Lowland	0.000119281	2.21e-05	0.00020628	3.22355	5.07e-05	0.000476382	3.23182	Non-AM
Otu000076	k__Fungi	p__Basidiomycota	c__Agaricomycetes	o__Sebacinales	f__Sebacinales_fam_Incertae_sedis	g__Sebacinales_gen_Incertae_sedis	s__Sebacinales_sp	0.000998119	0.000852037	0.164455	0.0164013	Lowland	0.00239545	0.000169215	0.00428757	4.66323	0.000276538	0.00985151	5.1548	Non-AM
Otu000654	k__Fungi	p__Ascomycota	c__Leotiomycetes	o__Helotiales	f__Hyaloscyphaceae	g__Cistella	s__Cistella_albidolutea	0.000395148	0.000630422	0.00629946	0.0307421	Lowland	0.000452399	0.000391579	0.000484697	0.307782	8.57e-06	0.000373566	5.44576	Non-AM
Otu000796	k__Fungi	p__Basidiomycota	c__Agaricomycetes	o__Sebacinales	f__Serendipitaceae	g__Serendipita	s__Serendipita_sp	0.00060257	0.000577455	0.0138879	0.0124104	Lowland	0.000239046	8.42e-05	0.00038064	2.17628	1.64e-05	0.000821272	5.64478	Non-AM
Otu001077	k__Fungi	p__Ascomycota	c__Dothideomycetes	o__Pleosporales	f__Didymellaceae	f__Didymellaceae_unclassified	f__Didymellaceae_unclassified	0.000362711	0.000674644	0.0105763	0.0308236	Lowland	0.000149679	5.17e-06	0.000270931	5.71093	1.21e-05	0.000624948	5.69435	Non-AM
Otu000200	k__Fungi	k__Fungi_unclassified	k__Fungi_unclassified	k__Fungi_unclassified	k__Fungi_unclassified	k__Fungi_unclassified	k__Fungi_unclassified	0.000445205	0.000438956	0.100407	0.0337219	Lowland	0.00130298	6.57e-06	0.00252849	8.58756	1.12e-05	0.00584469	9.03363	Non-AM
Otu000213	k__Fungi	p__Ascomycota	c__Leotiomycetes	o__Helotiales	f__Hyaloscyphaceae	g__Cistella	s__Cistella_albidolutea	0.000497037	0.000674039	0.0723922	0.0138218	Lowland	0.00113827	0.000112117	0.00220664	4.29877	2.42e-06	0.00420489	10.7632	Non-AM
Otu000254	k__Fungi	p__Ascomycota	c__Dothideomycetes	o__Minutisphaerales	f__Minutisphaeraceae	g__Minutisphaera	s__Minutisphaera_sp	0.000567192	0.000504231	0.0711001	0.00407745	Lowland	0.000920626	1.62e-06	0.00179061	10.1066	7.99e-07	0.0041281	12.3347	Non-AM
a. OTUs present across multiple datasets are highlighted in red.												Lowland
b. Mean decrease in accuracy for each OTU across 50 iterations of the random forest classifier.												Alpine
c. Standard deviation of the mean decrease in accuracy for each OTU across the 50 random forest iterations.												Alpine/Lowland
d. db-RDA axis-1 scores for each OTU, indicating preferential association with either AM or non-AM plants.
e. P-values from Wilcoxon tests assessing differential abundance between AM and non-AM plants within each biome.
f. Biome in which each analysis was conducted.
